# How smart was *T. rex*? Testing claims of exceptional cognition in dinosaurs and the application of neuron count estimates in palaeontological research

**DOI:** 10.1101/2024.01.10.575006

**Authors:** Kai R. Caspar, Cristián Gutiérrez-Ibáñez, Ornella C. Bertrand, Thomas Carr, Jennifer A. D. Colbourne, Arthur Erb, Hady George, Thomas R. Holtz, Darren Naish, Douglas R. Wylie, Grant R. Hurlburt

**Affiliations:** Institute of Cell Biology, Heinrich Heine University Düsseldorf, Düsseldorf, Germany; Department of Game Management and Wildlife Biology, Faculty of Forestry and Wood Sciences, Czech University of Life Sciences, Prague, Czech Republic; Department of Biological Sciences, University of Alberta, Edmonton, Canada; Institut Català de Paleontologia Miquel Crusafont, Universitat Autònoma de Barcelona, Barcelona, Spain; Department of Biology, Carthage College, Kenosha, Wisconsin, USA; Comparative Cognition Unit, Messerli Research Institute, University of Veterinary Medicine Vienna, Vienna, Austria; School of GeoSciences, Grant Institute, University of Edinburgh, Edinburgh, Scotland, UK; Center for Science, Teaching, and Learning, Rockville Centre, New York, USA; School of Earth Sciences, University of Bristol, Bristol, UK; Department of Geology, University of Maryland, College Park, Maryland, USA; Department of Paleobiology, National Museum of Natural History, Washington, DC, USA; School of Biological Sciences, Faculty of Environment and Life Sciences, University of Southampton, Southampton, United Kingdom; Department of Natural History, Royal Ontario Museum, Toronto, Ontario, Canada

**Author notes:** These authors contributed equally (Kai R. Caspar, Cristián Gutiérrez-Ibáñez, Grant R. Hurlburt).

**Keywords:** endocast, palaeoneurology, brain evolution, comparative cognition, graphic double integration

## Abstract

Recent years have seen increasing scientific interest in whether neuron counts can act as correlates of diverse biological phenomena. Lately, Herculano-Houzel (2023) argued that fossil endocasts and comparative neurological data from extant sauropsids allow to reconstruct telencephalic neuron counts in Mesozoic dinosaurs and pterosaurs, which might act as proxies for behaviors and life history traits in these animals. According to this analysis, large theropods such as *Tyrannosaurus rex* were long-lived, exceptionally intelligent animals equipped with “macaque- or baboon-like cognition” whereas sauropods as well as most ornithischian dinosaurs would have displayed significantly smaller brains and an ectothermic physiology. Besides challenging established views on Mesozoic dinosaur biology, these claims raise questions on whether neuron count estimates could benefit research on fossil animals in general. Here, we address these findings by revisiting Herculano-Houzel’s (2023) work, identifying several crucial shortcomings regarding analysis and interpretation. We present revised estimates of encephalization and telencephalic neuron counts in dinosaurs, which we derive from phylogenetically informed modeling and an amended dataset of endocranial measurements. For large-bodied theropods in particular, we recover significantly lower neuron counts than previously proposed. Furthermore, we review the suitability of neurological variables such as neuron numbers and relative brain size to predict cognitive complexity, metabolic rate and life history traits in dinosaurs, coming to the conclusion that they are flawed proxies of these biological phenomena. Instead of relying on such neurological estimates when reconstructing Mesozoic dinosaur biology, we argue that integrative studies are needed to approach this complex subject.
