## Supplementary File 2 for "How smart was *T. rex*? Testing claims of exceptional cognition in dinosaurs and the application of neuron count estimates in palaeontological research"

### Sheet: Data
Clade	Species	Body Mass (g)	Brain Mass (g)	Source (Body Mass)
Aves	Actitis hypoleucos	48	0.773	Tobias, J. A., Sheard, C., Pigot, A. L., Devenish, A. J., Yang, J., Sayol, F., ... & Schleuning, M. (2022). AVONET: morphological, ecological and geographical data for all birds. Ecology Letters, 25(3), 581-597.
Aves	Alopochen aegyptica	1873	7.64	Tobias, J. A., Sheard, C., Pigot, A. L., Devenish, A. J., Yang, J., Sayol, F., ... & Schleuning, M. (2022). AVONET: morphological, ecological and geographical data for all birds. Ecology Letters, 25(3), 581-597.
Aves	Amazilia tzacatl	4.79	0.2	Tobias, J. A., Sheard, C., Pigot, A. L., Devenish, A. J., Yang, J., Sayol, F., ... & Schleuning, M. (2022). AVONET: morphological, ecological and geographical data for all birds. Ecology Letters, 25(3), 581-597.
Aves	Anas crecca	341.89	2.832	Tobias, J. A., Sheard, C., Pigot, A. L., Devenish, A. J., Yang, J., Sayol, F., ... & Schleuning, M. (2022). AVONET: morphological, ecological and geographical data for all birds. Ecology Letters, 25(3), 581-597.
Aves	Anas penelope	770.03	4.05	Tobias, J. A., Sheard, C., Pigot, A. L., Devenish, A. J., Yang, J., Sayol, F., ... & Schleuning, M. (2022). AVONET: morphological, ecological and geographical data for all birds. Ecology Letters, 25(3), 581-597.
Aves	Anas platyrhynchos	843.42	5.881	Tobias, J. A., Sheard, C., Pigot, A. L., Devenish, A. J., Yang, J., Sayol, F., ... & Schleuning, M. (2022). AVONET: morphological, ecological and geographical data for all birds. Ecology Letters, 25(3), 581-597.
Aves	Anser anser	3302.41	11.317	Tobias, J. A., Sheard, C., Pigot, A. L., Devenish, A. J., Yang, J., Sayol, F., ... & Schleuning, M. (2022). AVONET: morphological, ecological and geographical data for all birds. Ecology Letters, 25(3), 581-597.
Aves	Apteryx australis	2320.5	9	Tobias, J. A., Sheard, C., Pigot, A. L., Devenish, A. J., Yang, J., Sayol, F., ... & Schleuning, M. (2022). AVONET: morphological, ecological and geographical data for all birds. Ecology Letters, 25(3), 581-597.
Aves	Apus apus	37.6	0.665	Tobias, J. A., Sheard, C., Pigot, A. L., Devenish, A. J., Yang, J., Sayol, F., ... & Schleuning, M. (2022). AVONET: morphological, ecological and geographical data for all birds. Ecology Letters, 25(3), 581-597.
Aves	Ardea cinerea	1443	7.867	Tobias, J. A., Sheard, C., Pigot, A. L., Devenish, A. J., Yang, J., Sayol, F., ... & Schleuning, M. (2022). AVONET: morphological, ecological and geographical data for all birds. Ecology Letters, 25(3), 581-597.
Aves	Ardeotis kori	7994.16	14.285	Tobias, J. A., Sheard, C., Pigot, A. L., Devenish, A. J., Yang, J., Sayol, F., ... & Schleuning, M. (2022). AVONET: morphological, ecological and geographical data for all birds. Ecology Letters, 25(3), 581-597.
Aves	Aythya marila	1005.37	4.796	Tobias, J. A., Sheard, C., Pigot, A. L., Devenish, A. J., Yang, J., Sayol, F., ... & Schleuning, M. (2022). AVONET: morphological, ecological and geographical data for all birds. Ecology Letters, 25(3), 581-597.
Aves	Balearica pavonina	3590	13.195	Tobias, J. A., Sheard, C., Pigot, A. L., Devenish, A. J., Yang, J., Sayol, F., ... & Schleuning, M. (2022). AVONET: morphological, ecological and geographical data for all birds. Ecology Letters, 25(3), 581-597.
Aves	Botaurus stellaris	1319.45	5.207	Tobias, J. A., Sheard, C., Pigot, A. L., Devenish, A. J., Yang, J., Sayol, F., ... & Schleuning, M. (2022). AVONET: morphological, ecological and geographical data for all birds. Ecology Letters, 25(3), 581-597.
Aves	Burhinus oedicnemus	459	3.54	Tobias, J. A., Sheard, C., Pigot, A. L., Devenish, A. J., Yang, J., Sayol, F., ... & Schleuning, M. (2022). AVONET: morphological, ecological and geographical data for all birds. Ecology Letters, 25(3), 581-597.
Aves	Caprimulgus vociferus	53.3	0.8	Tobias, J. A., Sheard, C., Pigot, A. L., Devenish, A. J., Yang, J., Sayol, F., ... & Schleuning, M. (2022). AVONET: morphological, ecological and geographical data for all birds. Ecology Letters, 25(3), 581-597.
Aves	Casmerodius albus	871.33	5.298	Tobias, J. A., Sheard, C., Pigot, A. L., Devenish, A. J., Yang, J., Sayol, F., ... & Schleuning, M. (2022). AVONET: morphological, ecological and geographical data for all birds. Ecology Letters, 25(3), 581-597.
Aves	Casuarius casuarius	68040	34	Tobias, J. A., Sheard, C., Pigot, A. L., Devenish, A. J., Yang, J., Sayol, F., ... & Schleuning, M. (2022). AVONET: morphological, ecological and geographical data for all birds. Ecology Letters, 25(3), 581-597.
Aves	Chordeiles minor	79.3	0.9	Tobias, J. A., Sheard, C., Pigot, A. L., Devenish, A. J., Yang, J., Sayol, F., ... & Schleuning, M. (2022). AVONET: morphological, ecological and geographical data for all birds. Ecology Letters, 25(3), 581-597.
Aves	Chrysolophus pictus	555.2	3.195	Tobias, J. A., Sheard, C., Pigot, A. L., Devenish, A. J., Yang, J., Sayol, F., ... & Schleuning, M. (2022). AVONET: morphological, ecological and geographical data for all birds. Ecology Letters, 25(3), 581-597.
Aves	Ciconia abdimii	1398	7.3	Tobias, J. A., Sheard, C., Pigot, A. L., Devenish, A. J., Yang, J., Sayol, F., ... & Schleuning, M. (2022). AVONET: morphological, ecological and geographical data for all birds. Ecology Letters, 25(3), 581-597.
Aves	Ciconia ciconia	3445.8	14.676	Tobias, J. A., Sheard, C., Pigot, A. L., Devenish, A. J., Yang, J., Sayol, F., ... & Schleuning, M. (2022). AVONET: morphological, ecological and geographical data for all birds. Ecology Letters, 25(3), 581-597.
Aves	Columba livia	354.2	2.312	Tobias, J. A., Sheard, C., Pigot, A. L., Devenish, A. J., Yang, J., Sayol, F., ... & Schleuning, M. (2022). AVONET: morphological, ecological and geographical data for all birds. Ecology Letters, 25(3), 581-597.
Aves	Columba palumbus	490	2.399	Tobias, J. A., Sheard, C., Pigot, A. L., Devenish, A. J., Yang, J., Sayol, F., ... & Schleuning, M. (2022). AVONET: morphological, ecological and geographical data for all birds. Ecology Letters, 25(3), 581-597.
Aves	Corythaixoides concolor	300	3.3	Tobias, J. A., Sheard, C., Pigot, A. L., Devenish, A. J., Yang, J., Sayol, F., ... & Schleuning, M. (2022). AVONET: morphological, ecological and geographical data for all birds. Ecology Letters, 25(3), 581-597.
Aves	Coturnix chinensis	40.41	0.5	Tobias, J. A., Sheard, C., Pigot, A. L., Devenish, A. J., Yang, J., Sayol, F., ... & Schleuning, M. (2022). AVONET: morphological, ecological and geographical data for all birds. Ecology Letters, 25(3), 581-597.
Aves	Coturnix coturnix	96.28	0.783	Tobias, J. A., Sheard, C., Pigot, A. L., Devenish, A. J., Yang, J., Sayol, F., ... & Schleuning, M. (2022). AVONET: morphological, ecological and geographical data for all birds. Ecology Letters, 25(3), 581-597.
Aves	Crex crex	154.9	1.305	Tobias, J. A., Sheard, C., Pigot, A. L., Devenish, A. J., Yang, J., Sayol, F., ... & Schleuning, M. (2022). AVONET: morphological, ecological and geographical data for all birds. Ecology Letters, 25(3), 581-597.
Aves	Crypturellus boucardi	460	2.75	Hurlburt, G. R. (1996). Relative brain size in recent and fossil amniotes: determination and interpretation (p. 250). Toronto: University of Toronto.
Aves	Cuculus canorus	111.36	1.462	Tobias, J. A., Sheard, C., Pigot, A. L., Devenish, A. J., Yang, J., Sayol, F., ... & Schleuning, M. (2022). AVONET: morphological, ecological and geographical data for all birds. Ecology Letters, 25(3), 581-597.
Aves	Cygnus olor	10682	16	Tobias, J. A., Sheard, C., Pigot, A. L., Devenish, A. J., Yang, J., Sayol, F., ... & Schleuning, M. (2022). AVONET: morphological, ecological and geographical data for all birds. Ecology Letters, 25(3), 581-597.
Aves	Diomedea exulans	4763	31	Hurlburt, G. R. (1996). Relative brain size in recent and fossil amniotes: determination and interpretation (p. 250). Toronto: University of Toronto.
Aves	Dromaius novaehollandiae	34093.2	26.562	Tobias, J. A., Sheard, C., Pigot, A. L., Devenish, A. J., Yang, J., Sayol, F., ... & Schleuning, M. (2022). AVONET: morphological, ecological and geographical data for all birds. Ecology Letters, 25(3), 581-597.	Tobias, J. A., Sheard, C., Pigot, A. L., Devenish, A. J., Yang, J., Sayol, F., ... & Schleuning, M. (2022). AVONET: morphological, ecological and geographical data for all birds. Ecology Letters, 25(3), 581-597.
Aves	Egretta garzetta	312	3.468	Tobias, J. A., Sheard, C., Pigot, A. L., Devenish, A. J., Yang, J., Sayol, F., ... & Schleuning, M. (2022). AVONET: morphological, ecological and geographical data for all birds. Ecology Letters, 25(3), 581-597.	Tobias, J. A., Sheard, C., Pigot, A. L., Devenish, A. J., Yang, J., Sayol, F., ... & Schleuning, M. (2022). AVONET: morphological, ecological and geographical data for all birds. Ecology Letters, 25(3), 581-597.
Aves	Francolinus sephaena	340.47	1.5	Tobias, J. A., Sheard, C., Pigot, A. L., Devenish, A. J., Yang, J., Sayol, F., ... & Schleuning, M. (2022). AVONET: morphological, ecological and geographical data for all birds. Ecology Letters, 25(3), 581-597.	Tobias, J. A., Sheard, C., Pigot, A. L., Devenish, A. J., Yang, J., Sayol, F., ... & Schleuning, M. (2022). AVONET: morphological, ecological and geographical data for all birds. Ecology Letters, 25(3), 581-597.
Aves	Fratercula arctica	593	4.432	Tobias, J. A., Sheard, C., Pigot, A. L., Devenish, A. J., Yang, J., Sayol, F., ... & Schleuning, M. (2022). AVONET: morphological, ecological and geographical data for all birds. Ecology Letters, 25(3), 581-597.	Tobias, J. A., Sheard, C., Pigot, A. L., Devenish, A. J., Yang, J., Sayol, F., ... & Schleuning, M. (2022). AVONET: morphological, ecological and geographical data for all birds. Ecology Letters, 25(3), 581-597.
Aves	Fulica atra	717.1	3.326	Tobias, J. A., Sheard, C., Pigot, A. L., Devenish, A. J., Yang, J., Sayol, F., ... & Schleuning, M. (2022). AVONET: morphological, ecological and geographical data for all birds. Ecology Letters, 25(3), 581-597.	Tobias, J. A., Sheard, C., Pigot, A. L., Devenish, A. J., Yang, J., Sayol, F., ... & Schleuning, M. (2022). AVONET: morphological, ecological and geographical data for all birds. Ecology Letters, 25(3), 581-597.
Aves	Gallinago gallinago	112.9	1.264	Tobias, J. A., Sheard, C., Pigot, A. L., Devenish, A. J., Yang, J., Sayol, F., ... & Schleuning, M. (2022). AVONET: morphological, ecological and geographical data for all birds. Ecology Letters, 25(3), 581-597.	Tobias, J. A., Sheard, C., Pigot, A. L., Devenish, A. J., Yang, J., Sayol, F., ... & Schleuning, M. (2022). AVONET: morphological, ecological and geographical data for all birds. Ecology Letters, 25(3), 581-597.
Aves	Gallinula chloropus	339.63	2.062	Tobias, J. A., Sheard, C., Pigot, A. L., Devenish, A. J., Yang, J., Sayol, F., ... & Schleuning, M. (2022). AVONET: morphological, ecological and geographical data for all birds. Ecology Letters, 25(3), 581-597.	Tobias, J. A., Sheard, C., Pigot, A. L., Devenish, A. J., Yang, J., Sayol, F., ... & Schleuning, M. (2022). AVONET: morphological, ecological and geographical data for all birds. Ecology Letters, 25(3), 581-597.
Aves	Gallus gallus	751.72	2.676	Tobias, J. A., Sheard, C., Pigot, A. L., Devenish, A. J., Yang, J., Sayol, F., ... & Schleuning, M. (2022). AVONET: morphological, ecological and geographical data for all birds. Ecology Letters, 25(3), 581-597.	Tobias, J. A., Sheard, C., Pigot, A. L., Devenish, A. J., Yang, J., Sayol, F., ... & Schleuning, M. (2022). AVONET: morphological, ecological and geographical data for all birds. Ecology Letters, 25(3), 581-597.
Aves	Gavia stellata	1486	0.903	Tobias, J. A., Sheard, C., Pigot, A. L., Devenish, A. J., Yang, J., Sayol, F., ... & Schleuning, M. (2022). AVONET: morphological, ecological and geographical data for all birds. Ecology Letters, 25(3), 581-597.	Tobias, J. A., Sheard, C., Pigot, A. L., Devenish, A. J., Yang, J., Sayol, F., ... & Schleuning, M. (2022). AVONET: morphological, ecological and geographical data for all birds. Ecology Letters, 25(3), 581-597.
Aves	Geococcyx californianus	307	3.2	Hurlburt, G. R. (1996). Relative brain size in recent and fossil amniotes: determination and interpretation (p. 250). Toronto: University of Toronto.
Aves	Geopelia cuneata	31.6	0.483	Tobias, J. A., Sheard, C., Pigot, A. L., Devenish, A. J., Yang, J., Sayol, F., ... & Schleuning, M. (2022). AVONET: morphological, ecological and geographical data for all birds. Ecology Letters, 25(3), 581-597.	Tobias, J. A., Sheard, C., Pigot, A. L., Devenish, A. J., Yang, J., Sayol, F., ... & Schleuning, M. (2022). AVONET: morphological, ecological and geographical data for all birds. Ecology Letters, 25(3), 581-597.
Aves	Goura cristata	2000	5.28	Tobias, J. A., Sheard, C., Pigot, A. L., Devenish, A. J., Yang, J., Sayol, F., ... & Schleuning, M. (2022). AVONET: morphological, ecological and geographical data for all birds. Ecology Letters, 25(3), 581-597.	Tobias, J. A., Sheard, C., Pigot, A. L., Devenish, A. J., Yang, J., Sayol, F., ... & Schleuning, M. (2022). AVONET: morphological, ecological and geographical data for all birds. Ecology Letters, 25(3), 581-597.
Aves	Grus antigone	5916.22	20.024	Tobias, J. A., Sheard, C., Pigot, A. L., Devenish, A. J., Yang, J., Sayol, F., ... & Schleuning, M. (2022). AVONET: morphological, ecological and geographical data for all birds. Ecology Letters, 25(3), 581-597.	Tobias, J. A., Sheard, C., Pigot, A. L., Devenish, A. J., Yang, J., Sayol, F., ... & Schleuning, M. (2022). AVONET: morphological, ecological and geographical data for all birds. Ecology Letters, 25(3), 581-597.
Aves	Grus virgo	2417	10.02	Tobias, J. A., Sheard, C., Pigot, A. L., Devenish, A. J., Yang, J., Sayol, F., ... & Schleuning, M. (2022). AVONET: morphological, ecological and geographical data for all birds. Ecology Letters, 25(3), 581-597.	Tobias, J. A., Sheard, C., Pigot, A. L., Devenish, A. J., Yang, J., Sayol, F., ... & Schleuning, M. (2022). AVONET: morphological, ecological and geographical data for all birds. Ecology Letters, 25(3), 581-597.
Aves	Haematopus ostralegus	526	3.6	Tobias, J. A., Sheard, C., Pigot, A. L., Devenish, A. J., Yang, J., Sayol, F., ... & Schleuning, M. (2022). AVONET: morphological, ecological and geographical data for all birds. Ecology Letters, 25(3), 581-597.	Tobias, J. A., Sheard, C., Pigot, A. L., Devenish, A. J., Yang, J., Sayol, F., ... & Schleuning, M. (2022). AVONET: morphological, ecological and geographical data for all birds. Ecology Letters, 25(3), 581-597.
Aves	Ixobrychus minutus	99.5	1.615	Tobias, J. A., Sheard, C., Pigot, A. L., Devenish, A. J., Yang, J., Sayol, F., ... & Schleuning, M. (2022). AVONET: morphological, ecological and geographical data for all birds. Ecology Letters, 25(3), 581-597.	Tobias, J. A., Sheard, C., Pigot, A. L., Devenish, A. J., Yang, J., Sayol, F., ... & Schleuning, M. (2022). AVONET: morphological, ecological and geographical data for all birds. Ecology Letters, 25(3), 581-597.
Aves	Lagopus lagopus	566.86	2.588	Tobias, J. A., Sheard, C., Pigot, A. L., Devenish, A. J., Yang, J., Sayol, F., ... & Schleuning, M. (2022). AVONET: morphological, ecological and geographical data for all birds. Ecology Letters, 25(3), 581-597.	Tobias, J. A., Sheard, C., Pigot, A. L., Devenish, A. J., Yang, J., Sayol, F., ... & Schleuning, M. (2022). AVONET: morphological, ecological and geographical data for all birds. Ecology Letters, 25(3), 581-597.
Aves	Larus argentatus	1091	4.467	Tobias, J. A., Sheard, C., Pigot, A. L., Devenish, A. J., Yang, J., Sayol, F., ... & Schleuning, M. (2022). AVONET: morphological, ecological and geographical data for all birds. Ecology Letters, 25(3), 581-597.	Tobias, J. A., Sheard, C., Pigot, A. L., Devenish, A. J., Yang, J., Sayol, F., ... & Schleuning, M. (2022). AVONET: morphological, ecological and geographical data for all birds. Ecology Letters, 25(3), 581-597.
Aves	Larus marinus	1649.7	7.775	Tobias, J. A., Sheard, C., Pigot, A. L., Devenish, A. J., Yang, J., Sayol, F., ... & Schleuning, M. (2022). AVONET: morphological, ecological and geographical data for all birds. Ecology Letters, 25(3), 581-597.	Tobias, J. A., Sheard, C., Pigot, A. L., Devenish, A. J., Yang, J., Sayol, F., ... & Schleuning, M. (2022). AVONET: morphological, ecological and geographical data for all birds. Ecology Letters, 25(3), 581-597.
Aves	Larus ridibundus	284	2.812	Tobias, J. A., Sheard, C., Pigot, A. L., Devenish, A. J., Yang, J., Sayol, F., ... & Schleuning, M. (2022). AVONET: morphological, ecological and geographical data for all birds. Ecology Letters, 25(3), 581-597.	Tobias, J. A., Sheard, C., Pigot, A. L., Devenish, A. J., Yang, J., Sayol, F., ... & Schleuning, M. (2022). AVONET: morphological, ecological and geographical data for all birds. Ecology Letters, 25(3), 581-597.
Aves	Leptoptilos crumeniferus	6067.87	30.73	Tobias, J. A., Sheard, C., Pigot, A. L., Devenish, A. J., Yang, J., Sayol, F., ... & Schleuning, M. (2022). AVONET: morphological, ecological and geographical data for all birds. Ecology Letters, 25(3), 581-597.	Tobias, J. A., Sheard, C., Pigot, A. L., Devenish, A. J., Yang, J., Sayol, F., ... & Schleuning, M. (2022). AVONET: morphological, ecological and geographical data for all birds. Ecology Letters, 25(3), 581-597.
Aves	Lophura nycthemera	1230	4.676	Tobias, J. A., Sheard, C., Pigot, A. L., Devenish, A. J., Yang, J., Sayol, F., ... & Schleuning, M. (2022). AVONET: morphological, ecological and geographical data for all birds. Ecology Letters, 25(3), 581-597.	Tobias, J. A., Sheard, C., Pigot, A. L., Devenish, A. J., Yang, J., Sayol, F., ... & Schleuning, M. (2022). AVONET: morphological, ecological and geographical data for all birds. Ecology Letters, 25(3), 581-597.
Aves	Lymnocryptes minimus	50.1	0.93	Tobias, J. A., Sheard, C., Pigot, A. L., Devenish, A. J., Yang, J., Sayol, F., ... & Schleuning, M. (2022). AVONET: morphological, ecological and geographical data for all birds. Ecology Letters, 25(3), 581-597.	Tobias, J. A., Sheard, C., Pigot, A. L., Devenish, A. J., Yang, J., Sayol, F., ... & Schleuning, M. (2022). AVONET: morphological, ecological and geographical data for all birds. Ecology Letters, 25(3), 581-597.
Aves	Mergus serrator	1015.17	5.034	Tobias, J. A., Sheard, C., Pigot, A. L., Devenish, A. J., Yang, J., Sayol, F., ... & Schleuning, M. (2022). AVONET: morphological, ecological and geographical data for all birds. Ecology Letters, 25(3), 581-597.	Tobias, J. A., Sheard, C., Pigot, A. L., Devenish, A. J., Yang, J., Sayol, F., ... & Schleuning, M. (2022). AVONET: morphological, ecological and geographical data for all birds. Ecology Letters, 25(3), 581-597.
Aves	Numenius arquata	803	4.087	Tobias, J. A., Sheard, C., Pigot, A. L., Devenish, A. J., Yang, J., Sayol, F., ... & Schleuning, M. (2022). AVONET: morphological, ecological and geographical data for all birds. Ecology Letters, 25(3), 581-597.	Tobias, J. A., Sheard, C., Pigot, A. L., Devenish, A. J., Yang, J., Sayol, F., ... & Schleuning, M. (2022). AVONET: morphological, ecological and geographical data for all birds. Ecology Letters, 25(3), 581-597.
Aves	Numida meleagris	1299	4.2	Tobias, J. A., Sheard, C., Pigot, A. L., Devenish, A. J., Yang, J., Sayol, F., ... & Schleuning, M. (2022). AVONET: morphological, ecological and geographical data for all birds. Ecology Letters, 25(3), 581-597.	Tobias, J. A., Sheard, C., Pigot, A. L., Devenish, A. J., Yang, J., Sayol, F., ... & Schleuning, M. (2022). AVONET: morphological, ecological and geographical data for all birds. Ecology Letters, 25(3), 581-597.
Aves	Pavo cristatus	4154.81	7.238	Tobias, J. A., Sheard, C., Pigot, A. L., Devenish, A. J., Yang, J., Sayol, F., ... & Schleuning, M. (2022). AVONET: morphological, ecological and geographical data for all birds. Ecology Letters, 25(3), 581-597.	Tobias, J. A., Sheard, C., Pigot, A. L., Devenish, A. J., Yang, J., Sayol, F., ... & Schleuning, M. (2022). AVONET: morphological, ecological and geographical data for all birds. Ecology Letters, 25(3), 581-597.
Aves	Pelecanus onocrotalus	9322.31	30.5665	Tobias, J. A., Sheard, C., Pigot, A. L., Devenish, A. J., Yang, J., Sayol, F., ... & Schleuning, M. (2022). AVONET: morphological, ecological and geographical data for all birds. Ecology Letters, 25(3), 581-597.	Tobias, J. A., Sheard, C., Pigot, A. L., Devenish, A. J., Yang, J., Sayol, F., ... & Schleuning, M. (2022). AVONET: morphological, ecological and geographical data for all birds. Ecology Letters, 25(3), 581-597.
Aves	Perdix perdix	405.3	1.747	Tobias, J. A., Sheard, C., Pigot, A. L., Devenish, A. J., Yang, J., Sayol, F., ... & Schleuning, M. (2022). AVONET: morphological, ecological and geographical data for all birds. Ecology Letters, 25(3), 581-597.	Tobias, J. A., Sheard, C., Pigot, A. L., Devenish, A. J., Yang, J., Sayol, F., ... & Schleuning, M. (2022). AVONET: morphological, ecological and geographical data for all birds. Ecology Letters, 25(3), 581-597.
Aves	Phalacrocorax carbo	2529	9.873	Tobias, J. A., Sheard, C., Pigot, A. L., Devenish, A. J., Yang, J., Sayol, F., ... & Schleuning, M. (2022). AVONET: morphological, ecological and geographical data for all birds. Ecology Letters, 25(3), 581-597.	Tobias, J. A., Sheard, C., Pigot, A. L., Devenish, A. J., Yang, J., Sayol, F., ... & Schleuning, M. (2022). AVONET: morphological, ecological and geographical data for all birds. Ecology Letters, 25(3), 581-597.
Aves	Phasianus colchicus	1120.31	3.922	Tobias, J. A., Sheard, C., Pigot, A. L., Devenish, A. J., Yang, J., Sayol, F., ... & Schleuning, M. (2022). AVONET: morphological, ecological and geographical data for all birds. Ecology Letters, 25(3), 581-597.	Tobias, J. A., Sheard, C., Pigot, A. L., Devenish, A. J., Yang, J., Sayol, F., ... & Schleuning, M. (2022). AVONET: morphological, ecological and geographical data for all birds. Ecology Letters, 25(3), 581-597.
Aves	Philomachus pugnax	131.7	1.647	Tobias, J. A., Sheard, C., Pigot, A. L., Devenish, A. J., Yang, J., Sayol, F., ... & Schleuning, M. (2022). AVONET: morphological, ecological and geographical data for all birds. Ecology Letters, 25(3), 581-597.	Tobias, J. A., Sheard, C., Pigot, A. L., Devenish, A. J., Yang, J., Sayol, F., ... & Schleuning, M. (2022). AVONET: morphological, ecological and geographical data for all birds. Ecology Letters, 25(3), 581-597.
Aves	Phoeniconaias minor	1500	7.52	Tobias, J. A., Sheard, C., Pigot, A. L., Devenish, A. J., Yang, J., Sayol, F., ... & Schleuning, M. (2022). AVONET: morphological, ecological and geographical data for all birds. Ecology Letters, 25(3), 581-597.	Tobias, J. A., Sheard, C., Pigot, A. L., Devenish, A. J., Yang, J., Sayol, F., ... & Schleuning, M. (2022). AVONET: morphological, ecological and geographical data for all birds. Ecology Letters, 25(3), 581-597.
Aves	Phoenicopterus roseus	3031.59	11.058	Tobias, J. A., Sheard, C., Pigot, A. L., Devenish, A. J., Yang, J., Sayol, F., ... & Schleuning, M. (2022). AVONET: morphological, ecological and geographical data for all birds. Ecology Letters, 25(3), 581-597.	Tobias, J. A., Sheard, C., Pigot, A. L., Devenish, A. J., Yang, J., Sayol, F., ... & Schleuning, M. (2022). AVONET: morphological, ecological and geographical data for all birds. Ecology Letters, 25(3), 581-597.
Aves	Podiceps cristatus	731	3.764	Tobias, J. A., Sheard, C., Pigot, A. L., Devenish, A. J., Yang, J., Sayol, F., ... & Schleuning, M. (2022). AVONET: morphological, ecological and geographical data for all birds. Ecology Letters, 25(3), 581-597.	Tobias, J. A., Sheard, C., Pigot, A. L., Devenish, A. J., Yang, J., Sayol, F., ... & Schleuning, M. (2022). AVONET: morphological, ecological and geographical data for all birds. Ecology Letters, 25(3), 581-597.
Aves	Porphyrio porphyrio	773.9	5.131	Tobias, J. A., Sheard, C., Pigot, A. L., Devenish, A. J., Yang, J., Sayol, F., ... & Schleuning, M. (2022). AVONET: morphological, ecological and geographical data for all birds. Ecology Letters, 25(3), 581-597.	Tobias, J. A., Sheard, C., Pigot, A. L., Devenish, A. J., Yang, J., Sayol, F., ... & Schleuning, M. (2022). AVONET: morphological, ecological and geographical data for all birds. Ecology Letters, 25(3), 581-597.
Aves	Porzana porzana	87.1	1.158	Tobias, J. A., Sheard, C., Pigot, A. L., Devenish, A. J., Yang, J., Sayol, F., ... & Schleuning, M. (2022). AVONET: morphological, ecological and geographical data for all birds. Ecology Letters, 25(3), 581-597.	Tobias, J. A., Sheard, C., Pigot, A. L., Devenish, A. J., Yang, J., Sayol, F., ... & Schleuning, M. (2022). AVONET: morphological, ecological and geographical data for all birds. Ecology Letters, 25(3), 581-597.
Aves	Puffinus griseus	787	3.01	Tobias, J. A., Sheard, C., Pigot, A. L., Devenish, A. J., Yang, J., Sayol, F., ... & Schleuning, M. (2022). AVONET: morphological, ecological and geographical data for all birds. Ecology Letters, 25(3), 581-597.	Tobias, J. A., Sheard, C., Pigot, A. L., Devenish, A. J., Yang, J., Sayol, F., ... & Schleuning, M. (2022). AVONET: morphological, ecological and geographical data for all birds. Ecology Letters, 25(3), 581-597.
Aves	Rallus aquaticus	110.7	1.763	Tobias, J. A., Sheard, C., Pigot, A. L., Devenish, A. J., Yang, J., Sayol, F., ... & Schleuning, M. (2022). AVONET: morphological, ecological and geographical data for all birds. Ecology Letters, 25(3), 581-597.	Tobias, J. A., Sheard, C., Pigot, A. L., Devenish, A. J., Yang, J., Sayol, F., ... & Schleuning, M. (2022). AVONET: morphological, ecological and geographical data for all birds. Ecology Letters, 25(3), 581-597.
Aves	Rhea pennata	23900	18.5	Tobias, J. A., Sheard, C., Pigot, A. L., Devenish, A. J., Yang, J., Sayol, F., ... & Schleuning, M. (2022). AVONET: morphological, ecological and geographical data for all birds. Ecology Letters, 25(3), 581-597.	Tobias, J. A., Sheard, C., Pigot, A. L., Devenish, A. J., Yang, J., Sayol, F., ... & Schleuning, M. (2022). AVONET: morphological, ecological and geographical data for all birds. Ecology Letters, 25(3), 581-597.
Aves	Scolopax rusticola	308.3	2.59	Tobias, J. A., Sheard, C., Pigot, A. L., Devenish, A. J., Yang, J., Sayol, F., ... & Schleuning, M. (2022). AVONET: morphological, ecological and geographical data for all birds. Ecology Letters, 25(3), 581-597.	Tobias, J. A., Sheard, C., Pigot, A. L., Devenish, A. J., Yang, J., Sayol, F., ... & Schleuning, M. (2022). AVONET: morphological, ecological and geographical data for all birds. Ecology Letters, 25(3), 581-597.
Aves	Scopus umbretta	472	3.93	Tobias, J. A., Sheard, C., Pigot, A. L., Devenish, A. J., Yang, J., Sayol, F., ... & Schleuning, M. (2022). AVONET: morphological, ecological and geographical data for all birds. Ecology Letters, 25(3), 581-597.	Tobias, J. A., Sheard, C., Pigot, A. L., Devenish, A. J., Yang, J., Sayol, F., ... & Schleuning, M. (2022). AVONET: morphological, ecological and geographical data for all birds. Ecology Letters, 25(3), 581-597.
Aves	Somateria mollissima	2060.93	8.722	Tobias, J. A., Sheard, C., Pigot, A. L., Devenish, A. J., Yang, J., Sayol, F., ... & Schleuning, M. (2022). AVONET: morphological, ecological and geographical data for all birds. Ecology Letters, 25(3), 581-597.	Tobias, J. A., Sheard, C., Pigot, A. L., Devenish, A. J., Yang, J., Sayol, F., ... & Schleuning, M. (2022). AVONET: morphological, ecological and geographical data for all birds. Ecology Letters, 25(3), 581-597.
Aves	Spheniscus demersus	3130.11	14.45	Tobias, J. A., Sheard, C., Pigot, A. L., Devenish, A. J., Yang, J., Sayol, F., ... & Schleuning, M. (2022). AVONET: morphological, ecological and geographical data for all birds. Ecology Letters, 25(3), 581-597.	Tobias, J. A., Sheard, C., Pigot, A. L., Devenish, A. J., Yang, J., Sayol, F., ... & Schleuning, M. (2022). AVONET: morphological, ecological and geographical data for all birds. Ecology Letters, 25(3), 581-597.
Aves	Sterna albifrons	57	0.952	Tobias, J. A., Sheard, C., Pigot, A. L., Devenish, A. J., Yang, J., Sayol, F., ... & Schleuning, M. (2022). AVONET: morphological, ecological and geographical data for all birds. Ecology Letters, 25(3), 581-597.	Tobias, J. A., Sheard, C., Pigot, A. L., Devenish, A. J., Yang, J., Sayol, F., ... & Schleuning, M. (2022). AVONET: morphological, ecological and geographical data for all birds. Ecology Letters, 25(3), 581-597.
Aves	Sterna hirundo	129.2	1.486	Tobias, J. A., Sheard, C., Pigot, A. L., Devenish, A. J., Yang, J., Sayol, F., ... & Schleuning, M. (2022). AVONET: morphological, ecological and geographical data for all birds. Ecology Letters, 25(3), 581-597.	Tobias, J. A., Sheard, C., Pigot, A. L., Devenish, A. J., Yang, J., Sayol, F., ... & Schleuning, M. (2022). AVONET: morphological, ecological and geographical data for all birds. Ecology Letters, 25(3), 581-597.
Aves	Struthio camelus	111000	41.05	Tobias, J. A., Sheard, C., Pigot, A. L., Devenish, A. J., Yang, J., Sayol, F., ... & Schleuning, M. (2022). AVONET: morphological, ecological and geographical data for all birds. Ecology Letters, 25(3), 581-597.	Tobias, J. A., Sheard, C., Pigot, A. L., Devenish, A. J., Yang, J., Sayol, F., ... & Schleuning, M. (2022). AVONET: morphological, ecological and geographical data for all birds. Ecology Letters, 25(3), 581-597.
Aves	Tachybaptus ruficollis	169.4	1.715	Tobias, J. A., Sheard, C., Pigot, A. L., Devenish, A. J., Yang, J., Sayol, F., ... & Schleuning, M. (2022). AVONET: morphological, ecological and geographical data for all birds. Ecology Letters, 25(3), 581-597.	Tobias, J. A., Sheard, C., Pigot, A. L., Devenish, A. J., Yang, J., Sayol, F., ... & Schleuning, M. (2022). AVONET: morphological, ecological and geographical data for all birds. Ecology Letters, 25(3), 581-597.
Aves	Tachymarptis melba	100.4	1.107	Tobias, J. A., Sheard, C., Pigot, A. L., Devenish, A. J., Yang, J., Sayol, F., ... & Schleuning, M. (2022). AVONET: morphological, ecological and geographical data for all birds. Ecology Letters, 25(3), 581-597.	Tobias, J. A., Sheard, C., Pigot, A. L., Devenish, A. J., Yang, J., Sayol, F., ... & Schleuning, M. (2022). AVONET: morphological, ecological and geographical data for all birds. Ecology Letters, 25(3), 581-597.
Aves	Tetrao tetrix	1068.66	3.9	Tobias, J. A., Sheard, C., Pigot, A. L., Devenish, A. J., Yang, J., Sayol, F., ... & Schleuning, M. (2022). AVONET: morphological, ecological and geographical data for all birds. Ecology Letters, 25(3), 581-597.	Tobias, J. A., Sheard, C., Pigot, A. L., Devenish, A. J., Yang, J., Sayol, F., ... & Schleuning, M. (2022). AVONET: morphological, ecological and geographical data for all birds. Ecology Letters, 25(3), 581-597.
Aves	Tetrao urogallus	2716.61	5.7	Tobias, J. A., Sheard, C., Pigot, A. L., Devenish, A. J., Yang, J., Sayol, F., ... & Schleuning, M. (2022). AVONET: morphological, ecological and geographical data for all birds. Ecology Letters, 25(3), 581-597.	Tobias, J. A., Sheard, C., Pigot, A. L., Devenish, A. J., Yang, J., Sayol, F., ... & Schleuning, M. (2022). AVONET: morphological, ecological and geographical data for all birds. Ecology Letters, 25(3), 581-597.
Aves	Vanellus vanellus	218.4	2.208	Tobias, J. A., Sheard, C., Pigot, A. L., Devenish, A. J., Yang, J., Sayol, F., ... & Schleuning, M. (2022). AVONET: morphological, ecological and geographical data for all birds. Ecology Letters, 25(3), 581-597.	Tobias, J. A., Sheard, C., Pigot, A. L., Devenish, A. J., Yang, J., Sayol, F., ... & Schleuning, M. (2022). AVONET: morphological, ecological and geographical data for all birds. Ecology Letters, 25(3), 581-597.
Crocodylia	Alligator mississippiensis	205975	10.71	Hurlburt, G. R. (1996). Relative brain size in recent and fossil amniotes: determination and interpretation (p. 250). Toronto: University of Toronto; Hurlburt, unpublished data for both brain and body mass
Crocodylia	Crocodylus acutus	122000	13.3	Hurlburt, G. R. (1996). Relative brain size in recent and fossil amniotes: determination and interpretation (p. 250). Toronto: University of Toronto.
Crocodylia	Crocodylus siamensis	17600	4.595	Chentanez, T., Huggins, S. E., & Chentanez, V. (1983). Allometric relationships for the Siamese crocodile, Crocodylus siamensis. Journal of The Science Society of Thailand, 9, 5–26.
Lepidosauria	Agama agama	29.3	0.173	Hurlburt, G. R. (1996). Relative brain size in recent and fossil amniotes: determination and interpretation (p. 250). Toronto: University of Toronto.
Lepidosauria	Agkistrodon piscivorus	728	0.64	Hurlburt, G. R. (1996). Relative brain size in recent and fossil amniotes: determination and interpretation (p. 250). Toronto: University of Toronto.
Lepidosauria	Amblyrhynchus cristatus	4190	1.44	Hurlburt, G. R. (1996). Relative brain size in recent and fossil amniotes: determination and interpretation (p. 250). Toronto: University of Toronto.
Lepidosauria	Ameiva ameiva	27.1	0.231	Hurlburt, G. R. (1996). Relative brain size in recent and fossil amniotes: determination and interpretation (p. 250). Toronto: University of Toronto.
Lepidosauria	Anguis fragilis	22	0.044	Hurlburt, G. R. (1996). Relative brain size in recent and fossil amniotes: determination and interpretation (p. 250). Toronto: University of Toronto.
Lepidosauria	Anolis auratus	10.5	0.073	Hurlburt, G. R. (1996). Relative brain size in recent and fossil amniotes: determination and interpretation (p. 250). Toronto: University of Toronto.
Lepidosauria	Boa constrictor	3144.5	0.5445	Hurlburt, G. R. (1996). Relative brain size in recent and fossil amniotes: determination and interpretation (p. 250). Toronto: University of Toronto.
Lepidosauria	Callopistes maculatus	50.3	0.318	Hurlburt, G. R. (1996). Relative brain size in recent and fossil amniotes: determination and interpretation (p. 250). Toronto: University of Toronto.
Lepidosauria	Calotes versicolor	14.6	0.097	Hurlburt, G. R. (1996). Relative brain size in recent and fossil amniotes: determination and interpretation (p. 250). Toronto: University of Toronto.
Lepidosauria	Cerastes vipera	62.1	0.076	Hurlburt, G. R. (1996). Relative brain size in recent and fossil amniotes: determination and interpretation (p. 250). Toronto: University of Toronto.
Lepidosauria	Chalarodon madagascariensis	6.3	0.06	Hurlburt, G. R. (1996). Relative brain size in recent and fossil amniotes: determination and interpretation (p. 250). Toronto: University of Toronto.
Lepidosauria	Chalcides chalcides	18.8	0.0555	Hurlburt, G. R. (1996). Relative brain size in recent and fossil amniotes: determination and interpretation (p. 250). Toronto: University of Toronto.
Lepidosauria	Chalcides mionecton	6.4	0.03	Hurlburt, G. R. (1996). Relative brain size in recent and fossil amniotes: determination and interpretation (p. 250). Toronto: University of Toronto.
Lepidosauria	Chalcides ocellatus	32	0.09	Hurlburt, G. R. (1996). Relative brain size in recent and fossil amniotes: determination and interpretation (p. 250). Toronto: University of Toronto.
Lepidosauria	Coluber constrictor	431	0.291	Hurlburt, G. R. (1996). Relative brain size in recent and fossil amniotes: determination and interpretation (p. 250). Toronto: University of Toronto.
Lepidosauria	Cordylus cordylus	56.5	0.175	Hurlburt, G. R. (1996). Relative brain size in recent and fossil amniotes: determination and interpretation (p. 250). Toronto: University of Toronto.
Lepidosauria	Coronella girondica	117	0.088	Hurlburt, G. R. (1996). Relative brain size in recent and fossil amniotes: determination and interpretation (p. 250). Toronto: University of Toronto.
Lepidosauria	Eumeces schneideri	51.7	0.1715	Hurlburt, G. R. (1996). Relative brain size in recent and fossil amniotes: determination and interpretation (p. 250). Toronto: University of Toronto.
Lepidosauria	Furcifer lateralis	10.9	0.061	Hurlburt, G. R. (1996). Relative brain size in recent and fossil amniotes: determination and interpretation (p. 250). Toronto: University of Toronto.
Lepidosauria	Gekko gecko	54.8	0.198	Hurlburt, G. R. (1996). Relative brain size in recent and fossil amniotes: determination and interpretation (p. 250). Toronto: University of Toronto.
Lepidosauria	Heloderma suspectum	514	0.729	Hurlburt, G. R. (1996). Relative brain size in recent and fossil amniotes: determination and interpretation (p. 250). Toronto: University of Toronto.
Lepidosauria	Hemidactylus mabouia	2.5	0.033	Hurlburt, G. R. (1996). Relative brain size in recent and fossil amniotes: determination and interpretation (p. 250). Toronto: University of Toronto.
Lepidosauria	Hierophis viridiflavus	285.1	0.209	Hurlburt, G. R. (1996). Relative brain size in recent and fossil amniotes: determination and interpretation (p. 250). Toronto: University of Toronto.
Lepidosauria	Iguana iguana	253.5	0.606	Hurlburt, G. R. (1996). Relative brain size in recent and fossil amniotes: determination and interpretation (p. 250). Toronto: University of Toronto.
Lepidosauria	Lacerta viridis	21.2	0.109	Hurlburt, G. R. (1996). Relative brain size in recent and fossil amniotes: determination and interpretation (p. 250). Toronto: University of Toronto.
Lepidosauria	Liolaemus chiliensis	26	0.1035	Hurlburt, G. R. (1996). Relative brain size in recent and fossil amniotes: determination and interpretation (p. 250). Toronto: University of Toronto.
Lepidosauria	Naja melanoleuca	1770	0.646	Hurlburt, G. R. (1996). Relative brain size in recent and fossil amniotes: determination and interpretation (p. 250). Toronto: University of Toronto.
Lepidosauria	Natrix maura	86	0.095	Hurlburt, G. R. (1996). Relative brain size in recent and fossil amniotes: determination and interpretation (p. 250). Toronto: University of Toronto.
Lepidosauria	Natrix natrix	74.1	0.115	Hurlburt, G. R. (1996). Relative brain size in recent and fossil amniotes: determination and interpretation (p. 250). Toronto: University of Toronto.
Lepidosauria	Oplurus cuvieri	51	0.267	Hurlburt, G. R. (1996). Relative brain size in recent and fossil amniotes: determination and interpretation (p. 250). Toronto: University of Toronto.
Lepidosauria	Phelsuma cepediana	5	0.059	Hurlburt, G. R. (1996). Relative brain size in recent and fossil amniotes: determination and interpretation (p. 250). Toronto: University of Toronto.
Lepidosauria	Podarcis muralis	4.2	0.046	Hurlburt, G. R. (1996). Relative brain size in recent and fossil amniotes: determination and interpretation (p. 250). Toronto: University of Toronto.
Lepidosauria	Psammodromus algirus	4.3	0.045	Hurlburt, G. R. (1996). Relative brain size in recent and fossil amniotes: determination and interpretation (p. 250). Toronto: University of Toronto.
Lepidosauria	Psammodromus hispanicus	2.1	0.025	Hurlburt, G. R. (1996). Relative brain size in recent and fossil amniotes: determination and interpretation (p. 250). Toronto: University of Toronto.
Lepidosauria	Python molurus	6140	1.123	Hurlburt, G. R. (1996). Relative brain size in recent and fossil amniotes: determination and interpretation (p. 250). Toronto: University of Toronto.
Lepidosauria	Scincus scincus	34.1	0.116	Hurlburt, G. R. (1996). Relative brain size in recent and fossil amniotes: determination and interpretation (p. 250). Toronto: University of Toronto.
Lepidosauria	Sphenodon punctatus	584.5	1.17187	Roese‐Miron, L., Jones, M. E. H., Ferreira, J. D., & Hsiou, A. S. (2023). Virtual endocasts of Clevosaurus brasiliensis and the tuatara: Rhynchocephalian neuroanatomy and the oldest endocranial record for Lepidosauria. The Anatomical Record.
Lepidosauria	Tarentola mauritanica	7.8	0.07	Hurlburt, G. R. (1996). Relative brain size in recent and fossil amniotes: determination and interpretation (p. 250). Toronto: University of Toronto.
Lepidosauria	Thamnophis sirtalis	54.5	0.1	Hurlburt, G. R. (1996). Relative brain size in recent and fossil amniotes: determination and interpretation (p. 250). Toronto: University of Toronto.
Lepidosauria	Timon lepidus	70.8	0.224	Hurlburt, G. R. (1996). Relative brain size in recent and fossil amniotes: determination and interpretation (p. 250). Toronto: University of Toronto.
Lepidosauria	Trapelus mutabilis	12.9	0.099	Hurlburt, G. R. (1996). Relative brain size in recent and fossil amniotes: determination and interpretation (p. 250). Toronto: University of Toronto.
Lepidosauria	Trogonophis wiegmanni	6.5	0.021	Hurlburt, G. R. (1996). Relative brain size in recent and fossil amniotes: determination and interpretation (p. 250). Toronto: University of Toronto.
Lepidosauria	Uromastyx acanthinura	164	0.335	Hurlburt, G. R. (1996). Relative brain size in recent and fossil amniotes: determination and interpretation (p. 250). Toronto: University of Toronto.
Lepidosauria	Varanus griseus	254.2	0.722	Hurlburt, G. R. (1996). Relative brain size in recent and fossil amniotes: determination and interpretation (p. 250). Toronto: University of Toronto.
Lepidosauria	Vipera aspis	68.7	0.1015	Hurlburt, G. R. (1996). Relative brain size in recent and fossil amniotes: determination and interpretation (p. 250). Toronto: University of Toronto.
Lepidosauria	Vipera berus	64.2	0.105	Hurlburt, G. R. (1996). Relative brain size in recent and fossil amniotes: determination and interpretation (p. 250). Toronto: University of Toronto.
Lepidosauria	Zamenis longissimus	148.2	0.168	Hurlburt, G. R. (1996). Relative brain size in recent and fossil amniotes: determination and interpretation (p. 250). Toronto: University of Toronto.
Lepidosauria	Zonosaurus maximus	386.4	0.565	Hurlburt, G. R. (1996). Relative brain size in recent and fossil amniotes: determination and interpretation (p. 250). Toronto: University of Toronto.
Lepidosauria	Zonosaurus quadrilineatus	82.7	0.209	Hurlburt, G. R. (1996). Relative brain size in recent and fossil amniotes: determination and interpretation (p. 250). Toronto: University of Toronto.
Lepidosauria	Zootoca vivipara	3.2	0.028	Hurlburt, G. R. (1996). Relative brain size in recent and fossil amniotes: determination and interpretation (p. 250). Toronto: University of Toronto.
Testudines	Apalone ferox	3253	2.5	Hurlburt, G. R. (1996). Relative brain size in recent and fossil amniotes: determination and interpretation (p. 250). Toronto: University of Toronto.
Testudines	Caretta caretta	5443	2.7	Hurlburt, G. R. (1996). Relative brain size in recent and fossil amniotes: determination and interpretation (p. 250). Toronto: University of Toronto.
Testudines	Chelonia mydas	114300	8.6	Hurlburt, G. R. (1996). Relative brain size in recent and fossil amniotes: determination and interpretation (p. 250). Toronto: University of Toronto.
Testudines	Chelydra serpentina	5125	0.98	Hurlburt, G. R. (1996). Relative brain size in recent and fossil amniotes: determination and interpretation (p. 250). Toronto: University of Toronto.
Testudines	Clemmys guttata	2163	1.36	Hurlburt, G. R. (1996). Relative brain size in recent and fossil amniotes: determination and interpretation (p. 250). Toronto: University of Toronto.
Testudines	Emys orbicularis	250	0.25	Hurlburt, G. R. (1996). Relative brain size in recent and fossil amniotes: determination and interpretation (p. 250). Toronto: University of Toronto.
Testudines	Macrochelys temminckii	1848	1.01	Hurlburt, G. R. (1996). Relative brain size in recent and fossil amniotes: determination and interpretation (p. 250). Toronto: University of Toronto.
Testudines	Testudo graeca	267.5	0.318	Hurlburt, G. R. (1996). Relative brain size in recent and fossil amniotes: determination and interpretation (p. 250). Toronto: University of Toronto.
Testudines	Testudo hermanni	693.4	0.476	Hurlburt, G. R. (1996). Relative brain size in recent and fossil amniotes: determination and interpretation (p. 250). Toronto: University of Toronto.
Testudines	Trachemys scripta	1418	0.738	Hurlburt, G. R. (1996). Relative brain size in recent and fossil amniotes: determination and interpretation (p. 250). Toronto: University of Toronto.
