## Supplementary File 3 for "How smart was *T. rex*? Testing claims of exceptional cognition in dinosaurs and the application of neuron count estimates in palaeontological research"

### Sheet: Neuronal numbers
Reference	Trivial name	Scientific name	Superordinate Group	Clade	Body Mass (g)	Brain Mass (g)	Brin Neurons	Telencephalic Mass (g)	Telencephalic Neurons	Cerebellar Mass (g)	Cerebellar Neurons	TelDen
Kverková et al., 2022	Mallard	Anas platyrhynchos	Non-telluravian Aves	Anseriformes	1361.67	5.89	367466000	4.13473	127805000	0.64962	220314000	3.09101e+07
Kverková et al., 2022	Marbled Duck	Marmaronetta angustirostris	Non-telluravian Aves	Anseriformes	452.2	3.50268	386920000	2.33891	147531000	0.43302	213841000	6.30768e+07
Kverková et al., 2022	Wood Duck	Aix sponsa	Non-telluravian Aves	Anseriformes	649.3	3.81033	305816000	2.55301	149562000	0.40283	133108000	5.85827e+07
Kverková et al., 2022	Red-Breasted Goose	Branta ruficollis	Non-telluravian Aves	Anseriformes	1042.3	4.788	482705000	3.05145	169033000	0.73707	285407000	5.53943e+07
Kverková et al., 2022	Eurasian Teal	Anas crecca	Non-telluravian Aves	Anseriformes	284.85	2.78345	375409000	1.88268	189034000	0.31629	163461000	1.00407e+08
Kverková et al., 2022	Greylag Goose	Anser anser	Non-telluravian Aves	Anseriformes	2943.93	10.569	738232000	7.69453	292358000	1.22681	420729000	3.79955e+07
Kverková et al., 2022	Mute Swan	Cygnus olor	Non-telluravian Aves	Anseriformes	9845	13.8405	1001116000	9.2872	369144000	2.09789	607105000	3.97476e+07
Kverková et al., 2022	Diamond Dove	Geopelia cuneata	Non-telluravian Aves	Columbiformes	39.93	0.544973	87879000	0.286727	22161000	0.07755	54101000	7.72895e+07
Kverková et al., 2022	African Collared Dove	Streptopelia roseogrisea	Non-telluravian Aves	Columbiformes	137.25	1.07665	139271000	0.6121	47554000	0.14035	72381000	7.76899e+07
Kverková et al., 2022	Common Wood Pigeon	Columba palumbus	Non-telluravian Aves	Columbiformes	468.33	2.67127	258681000	1.4886	65172000	0.4016	164834000	4.37807e+07
Kverková et al., 2022	Victoria Crowned Pigeon	Goura victoria	Non-telluravian Aves	Columbiformes	1375.4	5.89915	578697000	3.45188	128274000	0.89185	405518000	3.71606e+07
Kverková et al., 2022	King Quail	Coturnix chinensis	Non-telluravian Aves	Galliformes	43.81	0.520977	80478000	0.271246	25274000	0.07172	42945000	9.31775e+07
Kverková et al., 2022	Common Quail	Coturnix coturnix	Non-telluravian Aves	Galliformes	94.86	0.786977	117760000	0.417021	26751000	0.10917	75198000	6.41478e+07
Kverková et al., 2022	Grey Partridge	Perdix perdix	Non-telluravian Aves	Galliformes	337.33	1.56498	170287000	0.851631	43636000	0.20714	107546000	5.12382e+07
Kverková et al., 2022	Northern Bobwhite	Colinus virginianus	Non-telluravian Aves	Galliformes	181.08	1.12394	148399000	0.604888	47368000	0.14708	80021000	7.83087e+07
Kverková et al., 2022	Reeves´s pheasant	Syrmaticus reevesii	Non-telluravian Aves	Galliformes	1119	3.69143	387173000	2.03902	98470000	0.51581	245720000	4.82928e+07
Kverková et al., 2022	Wild Turkey	Meleagris gallopavo	Non-telluravian Aves	Galliformes	3453.33	6.04115	492873000	3.38242	128333000	0.85641	315741000	3.79411e+07
Kverková et al., 2022	Yellow-Knobbed Curassow	Crax daubentoni	Non-telluravian Aves	Galliformes	2448.6	9.02018	652989000	5.76054	147226000	1.184	472677000	2.55576e+07
Kverková et al., 2022	Indian Peafowl*	Pavo cristatus	Non-telluravian Aves	Galliformes	3599.2	6.19445	570934000	3.74306	155591000	0.85433	374518000	4.15678e+07
Kverková et al., 2022	Quebracho Crested Tinamou	Eudromia formosa	Non-telluravian Aves	Palaeognathae	475.75	1.83704	235671000	1.04224	56246000	0.25256	146230000	5.39664e+07
Kverková et al., 2022	Elegant Crested Tinamou	Eudromia elegans	Non-telluravian Aves	Palaeognathae	502.95	1.996	217768000	1.14734	60250000	0.27341	129548000	5.2513e+07
Kverková et al., 2022	Chilean Tinamou	Nothoprocta perdicaria	Non-telluravian Aves	Palaeognathae	388.7	1.74352	241374000	0.961992	71088000	0.23764	136461000	7.38967e+07
Kverková et al., 2022	Greater Rhea	Rhea americana	Non-telluravian Aves	Palaeognathae	31900	21.3348	1030403000	13.8069	367318000	3.06676	610090000	2.66039e+07
Kverková et al., 2022	Common Ostrich	Struthio camelus	Non-telluravian Aves	Palaeognathae	120050	40.2485	1628935000	27.9949	526735000	5.80094	1059572000	1.88154e+07
Kverková et al., 2022	Greek Slow Worm	Anguis graeca	Non-avian Sauropsida	Anguimorpha	10.5	0.0369	3713000	0.021536	1960000	0.00011	38000	9.10086e+07
Kverková et al., 2022	Spiny Tail Dwarf Monitor	Varanus acanthurus	Non-avian Sauropsida	Anguimorpha	308.7	0.345	19771000	0.150459	9033000	0.01226	3960000	6.00363e+07
Kverková et al., 2022	European Glass Lizard	Pseudopus apodus	Non-avian Sauropsida	Anguimorpha	332	0.3262	12830000	0.222372	9247000	0.00348	456000	4.15835e+07
Kverková et al., 2022	Mexican Beaded Lizard	Heloderma horridum	Non-avian Sauropsida	Anguimorpha	1113.5	0.931	23681000	0.762013	15814000	0.01832	2956000	2.07529e+07
Kverková et al., 2022	Blue Tree Monitor	Varanus macraei	Non-avian Sauropsida	Anguimorpha	400	0.79	33091000	0.453838	18001000	0.03886	7665000	3.96639e+07
Kverková et al., 2022	Gould´s Monitor	Varanus gouldii	Non-avian Sauropsida	Anguimorpha	6605.3	2.1854	50253000	1.06239	26465000	0.10703	13100000	2.49108e+07
Kverková et al., 2022	Asian Water Monitor	Varanus salvator	Non-avian Sauropsida	Anguimorpha	3883	2.267	78231000	1.2639	41365000	0.09792	17572000	3.27281e+07
Kverková et al., 2022	Nile Crocodile†	Crocodylus niloticus	Non-avian Sauropsida	Crocodilia	71667	5.809	81535000	3.815	29947000	0.443	39857000	7.8498e+06
Kverková et al., 2022	Algerian Sand Gecko	Tropiocolotes steudneri	Non-avian Sauropsida	Gekkota	0.99	0.0118	1771000	0.005524	740000	0.00019	151000	1.3397e+08
Kverková et al., 2022	Papua Snake Lizard	Lialis jicari	Non-avian Sauropsida	Gekkota	14.96	0.06	4271000	0.026474	1752000	0.00143	572000	6.61784e+07
Kverková et al., 2022	Ocelot Gecko	Paroedura picta	Non-avian Sauropsida	Gekkota	17.9	0.09825	4515000	0.056136	1949000	0.0028	781000	3.47195e+07
Kverková et al., 2022	Common House Gecko	Hemidactylus frenatus	Non-avian Sauropsida	Gekkota	4.8	0.0396	3988000	0.022598	2037000	0.00091	755000	9.01424e+07
Kverková et al., 2022	Crested Gecko	Correlophus ciliatus	Non-avian Sauropsida	Gekkota	28.85	0.1172	5417000	0.063253	2225000	0.00409	1180000	3.51762e+07
Kverková et al., 2022	Cat Gecko	Aeluroscalabotes felinus	Non-avian Sauropsida	Gekkota	4.47	0.0625	5964000	0.036942	2479000	0.00114	1039000	6.71061e+07
Kverková et al., 2022	Tenerife Gecko	Tarentola delalandii	Non-avian Sauropsida	Gekkota	6.08	0.0543	5001000	0.034421	2654000	0.00075	344000	7.71047e+07
Kverková et al., 2022	Kuhl's Flying Gecko	Ptychozoon kuhli	Non-avian Sauropsida	Gekkota	13.64	0.106	7659000	0.058886	4046000	0.00397	1178000	6.87085e+07
Kverková et al., 2022	Tokay Gecko	Gekko gecko	Non-avian Sauropsida	Gekkota	70.65	0.2711	8892000	0.160376	4049000	0.00797	1953000	2.5247e+07
Kverková et al., 2022	Giant Bent-Toed Gecko	Cyrtodactylus irianjayaensis	Non-avian Sauropsida	Gekkota	56.02	0.1903	11415000	0.11707	4742000	0.00623	2933000	4.05059e+07
Kverková et al., 2022	Common Leopard Gecko	Eublepharis macularius	Non-avian Sauropsida	Gekkota	21.27	0.122	8081000	0.06815	4843000	0.00267	1180000	7.10634e+07
Kverková et al., 2022	Madagascar Giant Day Gecko	Phelsuma grandis	Non-avian Sauropsida	Gekkota	26.81	0.1538	8623000	0.08284	5337000	0.00424	1056000	6.44251e+07
Kverková et al., 2022	Eastern Giant Stump-toed Gecko	Gehyra vorax	Non-avian Sauropsida	Gekkota	30.17	0.1969	12388000	0.119558	6064000	0.00572	2611000	5.072e+07
Kverková et al., 2022	Standing´s Day Gecko	Phelsuma standingi	Non-avian Sauropsida	Gekkota	55	0.1788	13223000	0.097239	7484000	0.0037	1659000	7.69652e+07
Kverková et al., 2022	Brown Anole	Anolis sagrei	Non-avian Sauropsida	Iguania	3.44	0.03	2792000	0.011011	898000	0.00127	648000	8.15531e+07
Kverková et al., 2022	Hispaniolan Curlytail Lizard	Leiocephalus schreibersii	Non-avian Sauropsida	Iguania	22.47	0.1071	7063000	0.035667	1528000	0.00389	2216000	4.28401e+07
Kverková et al., 2022	Sumatran Flying Dragon	Draco sumatranus	Non-avian Sauropsida	Iguania	2.6	0.0432	5174000	0.019565	1539000	0.00172	1296000	7.86618e+07
Kverková et al., 2022	Natal Midlands Dwarf Chameleon	Bradypodion thamnobates	Non-avian Sauropsida	Iguania	10.39	0.057	4305000	0.025352	1783000	0.00382	960000	7.03286e+07
Kverková et al., 2022	Green Spiny Lizard	Sceloporus malachiticus	Non-avian Sauropsida	Iguania	17.9	0.106	7149000	0.039202	2181000	0.00463	1861000	5.56349e+07
Kverková et al., 2022	Ground Agama	Agama aculeata	Non-avian Sauropsida	Iguania	24.58	0.1558	7631000	0.057862	2354000	0.00717	1973000	4.06831e+07
Kverková et al., 2022	Black-Necked Agama	Acanthocercus atricollis	Non-avian Sauropsida	Iguania	73.57	0.2052	8650000	0.076976	2409000	0.01006	1966000	3.12957e+07
Kverková et al., 2022	Common Agama	Agama agama	Non-avian Sauropsida	Iguania	76.48	0.1922	7455000	0.070025	2749000	0.0034	1636000	3.92573e+07
Kverková et al., 2022	Malagasy Giant Chameleon	Furcifer oustaleti	Non-avian Sauropsida	Iguania	270.1	0.2646	9751000	0.109411	3502000	0.01286	2352000	3.20078e+07
Kverková et al., 2022	Meller´s Chameleon	Trioceros melleri	Non-avian Sauropsida	Iguania	367.2	0.3326	12035000	0.142172	3569000	0.01231	2969000	2.51034e+07
Kverková et al., 2022	Madagascar Spotted Spiny-Tailed Iguana	Oplurus quadrimaculatus	Non-avian Sauropsida	Iguania	77.23	0.2109	9565000	0.086363	3729000	0.00966	2464000	4.3178e+07
Kverková et al., 2022	Mountain Horned Dragon	Acanthosaura capra	Non-avian Sauropsida	Iguania	53.58	0.2258	10724000	0.077605	3991000	0.00813	2597000	5.1427e+07
Kverková et al., 2022	Plumed Basilisk	Basiliscus plumifrons	Non-avian Sauropsida	Iguania	200.7	0.378	15536000	0.161206	4261000	0.01374	3304000	2.64321e+07
Kverková et al., 2022	Ornate Mastigure	Uromastyx ornata	Non-avian Sauropsida	Iguania	271.9	0.223	11438000	0.102889	4389000	0.01166	2336000	4.26577e+07
Kverková et al., 2022	Collared Iguanid Lizard	Oplurus cuvieri	Non-avian Sauropsida	Iguania	81.1	0.2652	14627000	0.115174	4571000	0.01416	4818000	3.96879e+07
Kverková et al., 2022	Chinese Water Dragon	Physignathus cocincinus	Non-avian Sauropsida	Iguania	254.8	0.485	18301000	0.199472	5634000	0.0182	3745000	2.82446e+07
Kverková et al., 2022	Frill-Necked Lizard	Chlamydosaurus kingii	Non-avian Sauropsida	Iguania	547.9	0.4745	18641000	0.189391	6275000	0.0238	3201000	3.31325e+07
Kverková et al., 2022	Weber's Sailfin Lizard	Hydrosaurus weberi	Non-avian Sauropsida	Iguania	898.5	0.9606	27245000	0.410299	10033000	0.04651	7445000	2.44529e+07
Kverková et al., 2022	Green Iguana	Iguana iguana	Non-avian Sauropsida	Iguania	4567	1.253	29098000	0.522312	13837000	0.05847	5738000	2.64919e+07
Kverková et al., 2022	Cuban Rock Iguana	Cyclura nubila	Non-avian Sauropsida	Iguania	2788	1.75432	30820000	0.880264	14188000	0.05544	8123000	1.61179e+07
Kverková et al., 2022	Asian Grass Lizard	Takydromus sexlineatus	Non-avian Sauropsida	Lacertoidea	3.59	0.0323	4021000	0.012227	1528000	0.00071	531000	1.24968e+08
Kverková et al., 2022	Sand Lizard	Lacerta agilis	Non-avian Sauropsida	Lacertoidea	16	0.0866	4341000	0.042187	1749000	0.00198	428000	4.1458e+07
Kverková et al., 2022	Blackbelly Racerunner	Aspidoscelis deppei	Non-avian Sauropsida	Lacertoidea	8.98	0.0851	5968000	0.032727	1920000	0.00219	980000	5.8668e+07
Kverková et al., 2022	Azerbaijan Lizard	Darevskia raddei	Non-avian Sauropsida	Lacertoidea	4.26	0.0515	4765000	0.02575	2132000	0.00118	581000	8.27961e+07
Kverková et al., 2022	Caspian Green Lizard	Lacerta strigata	Non-avian Sauropsida	Lacertoidea	17.1	0.1058	5529000	0.056201	2398000	0.00219	685000	4.26685e+07
Kverková et al., 2022	Blue-Throated Keeled Lizard	Algyroides nigropunctatus	Non-avian Sauropsida	Lacertoidea	6.78	0.0597	5269000	0.025192	2638000	0.00228	832000	1.04716e+08
Kverková et al., 2022	Southern Long-Tailed Lizard	Latastia longicaudata	Non-avian Sauropsida	Lacertoidea	17.99	0.1189	8099000	0.064108	4487000	0.00232	328000	6.99908e+07
Kverková et al., 2022	Morrocan Eyed Lizard	Timon tangitanus	Non-avian Sauropsida	Lacertoidea	49.41	0.206	10619000	0.086946	5035000	0.00387	1297000	5.79097e+07
Kverková et al., 2022	Tenerife Lizard	Gallotia galloti	Non-avian Sauropsida	Lacertoidea	42.88	0.1483	10903000	0.08864	5824000	0.00263	1328000	6.57043e+07
Kverková et al., 2022	Western Whiptail	Aspidoscelis tigris	Non-avian Sauropsida	Lacertoidea	17.1	0.1369	12269000	0.072585	6277000	0.00362	2566000	8.64776e+07
Kverková et al., 2022	Ocellated Llizard	Timon lepidus	Non-avian Sauropsida	Lacertoidea	211	0.2498	14593000	0.134489	7453000	0.00483	1445000	5.54171e+07
Kverková et al., 2022	Gran Canaria Giant Lizard	Gallotia stehlini	Non-avian Sauropsida	Lacertoidea	369.8	0.4035	18038000	0.251495	11478000	0.00716	2114000	4.56391e+07
Kverková et al., 2022	Giant Ameiva	Ameiva ameiva	Non-avian Sauropsida	Lacertoidea	93.56	0.3734	19835000	0.216414	11873000	0.00983	2230000	5.48625e+07
Kverková et al., 2022	Gold Tegu	Tupinambis teguixin	Non-avian Sauropsida	Lacertoidea	267.6	0.7351	31335000	0.373695	12814000	0.02958	6571000	3.429e+07
Kverková et al., 2022	Argentine Black And White Tegu	Salvator merianae	Non-avian Sauropsida	Lacertoidea	914	1.111	29251000	0.616563	13399000	0.03409	3560000	2.17318e+07
Kverková et al., 2022	Peters' Eyelid Skink	Mochlus sundevalli	Non-avian Sauropsida	Scincoidea	6.43	0.0319	3049000	0.015289	1525000	0.00032	120000	9.97422e+07
Kverková et al., 2022	East African Spiny-Tailed Lizard	Cordylus tropidosternum	Non-avian Sauropsida	Scincoidea	16.45	0.103	5756000	0.044335	2154000	0.00326	1024000	4.85843e+07
Kverková et al., 2022	Red-Eyed Crocodile Skink	Tribolonotus gracilis	Non-avian Sauropsida	Scincoidea	31.76	0.117	5697000	0.07214	2682000	0.00422	837000	3.71778e+07
Kverková et al., 2022	Percival's Lance Skink	Acontias percivali	Non-avian Sauropsida	Scincoidea	18.36	0.0455	4340000	0.027187	2902000	0.00026	170000	1.06743e+08
Kverková et al., 2022	Copper-Tailed Skink	Emoia cyanura	Non-avian Sauropsida	Scincoidea	2.26	0.032	5733000	0.014188	2908000	0.00062	849000	2.04965e+08
Kverková et al., 2022	Ocellated Skink	Chalcides ocellatus	Non-avian Sauropsida	Scincoidea	16.5	0.056	5774000	0.029793	3518000	0.0007	421000	1.18082e+08
Kverková et al., 2022	Common Sandfish	Scincus scincus	Non-avian Sauropsida	Scincoidea	16.12	0.09	6284000	0.051841	3922000	0.00118	428000	7.56538e+07
Kverková et al., 2022	Olive Tree Skink	Dasia olivacea	Non-avian Sauropsida	Scincoidea	30.28	0.1273	9785000	0.060765	4566000	0.00255	1418000	7.51413e+07
Kverková et al., 2022	Yellow-Throated Plated Lizard	Gerrhosaurus flavigularis	Non-avian Sauropsida	Scincoidea	52.28	0.2292	11847000	0.11381	5135000	0.00436	1497000	4.51193e+07
Kverková et al., 2022	Common Sun Skink	Eutropis multifasciata	Non-avian Sauropsida	Scincoidea	24.96	0.1627	10944000	0.089374	5287000	0.00409	2077000	5.91562e+07
Kverková et al., 2022	Karsten's Girdled Lizard	Zonosaurus karsteni	Non-avian Sauropsida	Scincoidea	58.78	0.2139	9538000	0.109059	5429000	0.005	1191000	4.97802e+07
Kverková et al., 2022	Blue-Tongued Skink	Tiliqua scincoides	Non-avian Sauropsida	Scincoidea	508.9	0.4244	16376000	0.253029	9884000	0.00649	1461000	3.90627e+07
Kverková et al., 2022	Sudan Plated Lizard	Broadleysaurus major	Non-avian Sauropsida	Scincoidea	262.6	0.5366	24434000	0.298287	13955000	0.01327	2598000	4.67838e+07
Kverková et al., 2022	Major Skink	Bellatorias frerei	Non-avian Sauropsida	Scincoidea	267.7	0.4323	24155000	0.267112	14640000	0.00941	2804000	5.48085e+07
Kverková et al., 2022	San Francisco Garter Snake	Thamnophis sirtalis	Non-avian Sauropsida	Serpentes	50.02	0.0695	5663000	0.030708	2529000	0.0008	374000	8.23566e+07
Kverková et al., 2022	Saw-Scaled Viper	Echis carinatus	Non-avian Sauropsida	Serpentes	169.6	0.098	4951000	0.044521	2559000	0.00156	354000	5.74785e+07
Kverková et al., 2022	Oriental Whipsnake	Ahaetulla prasina	Non-avian Sauropsida	Serpentes	86.8	0.165	9767000	0.054599	2668000	0.00493	1144000	4.88651e+07
Kverková et al., 2022	Saharan Horned Viper	Cerastes cerastes	Non-avian Sauropsida	Serpentes	82	0.0859	4996000	0.044516	2736000	0.00161	296000	61461056
Kverková et al., 2022	Brown Water Snake	Nerodia taxispilota	Non-avian Sauropsida	Serpentes	223	0.135	5995000	0.065231	2984000	0.00188	328000	4.57455e+07
Kverková et al., 2022	Rock Viper	Montivipera xanthina	Non-avian Sauropsida	Serpentes	737	0.203	6677000	0.102065	3439000	0.00334	315000	3.36942e+07
Kverková et al., 2022	Cape Coral Snake	Aspidelaps lubricus	Non-avian Sauropsida	Serpentes	136	0.1064	6020000	0.061918	3447000	0.00151	402000	5.56702e+07
Kverková et al., 2022	South American Rattlesnake	Crotalus durissus	Non-avian Sauropsida	Serpentes	383	0.169	7263000	0.089349	3622000	0.00274	311000	4.05378e+07
Kverková et al., 2022	Elegant Sand Racer	Psammophis elegans	Non-avian Sauropsida	Serpentes	119	0.1381	9170000	0.047877	3764000	0.00242	833000	7.86184e+07
Kverková et al., 2022	Common Pipe Snake	Cylindrophis ruffus	Non-avian Sauropsida	Serpentes	92.6	0.0657	5779000	0.04752	3872000	0.00033	94000	8.14823e+07
Kverková et al., 2022	Corn Snake	Pantherophis guttatus	Non-avian Sauropsida	Serpentes	584	0.2551	10629000	0.150372	5437000	0.00266	635000	3.61569e+07
Kverková et al., 2022	Sunbeam Snake	Xenopeltis unicolor	Non-avian Sauropsida	Serpentes	178	0.1701	9293000	0.112487	5802000	0.00138	314000	5.15794e+07
Kverková et al., 2022	Western Rainbow Boa	Epicrates cenchria	Non-avian Sauropsida	Serpentes	387	0.2798	11083000	0.197524	6739000	0.00558	494000	3.41174e+07
Kverková et al., 2022	Indochinese Spitting Cobra	Naja siamensis	Non-avian Sauropsida	Serpentes	1082.5	0.3794	11306000	0.228571	7063000	0.004	559000	3.09007e+07
Kverková et al., 2022	Central American Boa Constrictor	Boa imperator	Non-avian Sauropsida	Serpentes	1851.3	0.3717	15194000	0.236853	9877000	0.0036	506000	4.1701e+07
Kverková et al., 2022	Amazon Tree Boa	Corallus hortulanus	Non-avian Sauropsida	Serpentes	493	0.3038	16303000	0.209424	11801000	0.00479	570000	5.63498e+07
Kverková et al., 2022	Common Boa	Boa constrictor	Non-avian Sauropsida	Serpentes	11900	0.6351	19781000	0.447867	13555000	0.0058	428000	3.02657e+07
Kverková et al., 2022	Yellow Anaconda	Eunectes notaeus	Non-avian Sauropsida	Serpentes	6151	0.683	23035000	0.491701	16792000	0.01045	1549000	3.41508e+07
Kverková et al., 2022	Russian Tortoise	Testudo horsfieldii	Non-avian Sauropsida	Testudines	641	0.3188	9008000	0.208838	4508000	0.01379	1742000	2.15861e+07
Kverková et al., 2022	Razor-backed Musk Turtle	Sternotherus carinatus	Non-avian Sauropsida	Testudines	233	0.2813	8389000	0.222544	4597000	0.00983	1729000	2.06566e+07
Kverková et al., 2022	Marginated Tortoise	Testudo marginata	Non-avian Sauropsida	Testudines	1845	0.5717	9074000	0.428062	4611000	0.02266	2311000	1.07718e+07
Kverková et al., 2022	Greek Tortoise	Testudo graeca	Non-avian Sauropsida	Testudines	1427.1	0.3552	8520000	0.266103	4649000	0.01288	1816000	1.74707e+07
Kverková et al., 2022	East African Black Mud Turtle	Pelusios subniger	Non-avian Sauropsida	Testudines	394.5	0.2967	11285000	0.179814	4992000	0.01367	3376000	2.7762e+07
Kverková et al., 2022	Northern Snake-Necked Turtle	Chelodina oblonga	Non-avian Sauropsida	Testudines	1747	0.9195	19040000	0.585974	6409000	0.04742	8375000	1.09374e+07
Kverková et al., 2022	White-Lipped Mud Turtle	Kinosternon leucostomum	Non-avian Sauropsida	Testudines	230.2	0.298	12671000	0.225027	6445000	0.00948	3036000	2.8641e+07
Kverková et al., 2022	Red-Bellied Short-Necked Turtle	Emydura subglobosa	Non-avian Sauropsida	Testudines	725.7	0.4308	15787000	0.278687	6709000	0.02877	5895000	2.40736e+07
Kverková et al., 2022	Common Snapping Turtle	Chelydra serpentina	Non-avian Sauropsida	Testudines	3313.8	0.9014	13681000	0.57616	7091000	0.03015	3387000	1.23073e+07
Kverková et al., 2022	Twist-Necked Turtle	Platemys platycephala	Non-avian Sauropsida	Testudines	262.6	0.3657	12171000	0.273038	7351000	0.01022	2001000	2.6923e+07
Kverková et al., 2022	Painted Wood Turtle	Rhinoclemmys pulcherrima	Non-avian Sauropsida	Testudines	222.8	0.2665	12677000	0.190623	7406000	0.01273	3294000	3.88516e+07
Kverková et al., 2022	African Spurred Tortoise	Centrochelys sulcata	Non-avian Sauropsida	Testudines	11318	0.865	14986000	0.543269	7473000	0.05452	4681000	1.37556e+07
Kverková et al., 2022	Red-Eared Slider	Trachemys scripta	Non-avian Sauropsida	Testudines	1053	0.5916	15388000	0.400219	7540000	0.0367	4253000	1.88397e+07
Kverková et al., 2022	Painted Turtle	Chrysemys picta	Non-avian Sauropsida	Testudines	367	0.3726	14302000	0.242323	7924000	0.01882	3743000	3.27001e+07
Kverková et al., 2022	Chinese Softshell Turtle	Pelodiscus sinensis	Non-avian Sauropsida	Testudines	879.8	0.6215	20697000	0.393759	8569000	0.04982	7901000	2.17621e+07
Kverková et al., 2022	Alligator Snapping Turtle	Macrochelys temminckii	Non-avian Sauropsida	Testudines	9026	1.466	22230000	1.11493	11651000	0.03576	5614000	1.045e+07
Kverková et al., 2022	Amboina Box Turtle	Cuora amboinensis	Non-avian Sauropsida	Testudines	1346	0.702	21440000	0.518498	12316000	0.03006	5329000	2.37532e+07
Kverková et al., 2022	Mata Mata	Chelus fimbriata	Non-avian Sauropsida	Testudines	3855.7	0.8843	26105000	0.555977	13406000	0.0388	6252000	2.41125e+07
Kverková et al., 2022	Pig-Nosed Turtle	Carettochelys insculpta	Non-avian Sauropsida	Testudines	2940	2.703	53027000	2.29197	24047000	0.17678	22455000	1.04919e+07
Kverková et al., 2022	Eurasian Sparrowhawk	Accipiter nisus	Telluraves	Accipitriformes	162.4	2.739	401751000	1.46986	100899000	0.47948	253630000	6.86455e+07
Kverková et al., 2022	Common Buzzard	Buteo buteo	Telluraves	Accipitriformes	749	7.7945	1001368000	4.91559	402904000	1.05224	510277000	8.19645e+07
Kverková et al., 2022	Black Vulture	Coragyps atratus	Telluraves	Accipitriformes	1747	9.967	1009366000	6.81951	451504000	1.39849	512097000	6.62077e+07
Kverková et al., 2022	White-Tailed Eagle	Haliaeetus albicilla	Telluraves	Accipitriformes	5228.2	19.515	1654190000	14.0437	589239000	2.35777	983667000	4.19575e+07
Kverková et al., 2022	Pygmy Falcon	Polihierax semitorquatus	Telluraves	Falconiformes	63.91	1.628	350367000	0.985732	144291000	0.21062	155402000	1.4638e+08
Kverková et al., 2022	Common Kestrel	Falco tinnunculus	Telluraves	Falconiformes	204.33	3.476	624582000	2.13693	260776000	0.50316	312406000	1.22033e+08
Kverková et al., 2022	Saker Falcon	Falco cherrug	Telluraves	Falconiformes	1006	7.315	1204447000	4.61347	483709000	1.19712	645740000	1.04847e+08
Kverková et al., 2022	Eurasian Pygmy Owl	Glaucidium passerinum	Telluraves	Strigiformes	67.2	3.02	533263000	2.35594	378075000	0.22807	127650000	1.60477e+08
Kverková et al., 2022	Little Owl	Athene noctua	Telluraves	Strigiformes	169.56	4.259	585923000	3.23163	416770000	0.35846	134013000	1.28966e+08
Kverková et al., 2022	Long-eared Owl	Asio otus	Telluraves	Strigiformes	248.06	5.44533	991310000	4.11633	694072000	0.47458	261386000	1.68614e+08
Kverková et al., 2022	Tawny owl	Strix aluco	Telluraves	Strigiformes	549.67	8.853	1580760000	6.91145	1189693000	0.62279	334017000	1.72134e+08
Kverková et al., 2022	Snowy Owl	Bubo scandiacus	Telluraves	Strigiformes	1770	17.752	1807979000	14.3031	1305072000	1.28541	452880000	9.12438e+07
Kverková et al., 2022	Eurasian Eagle-Owl	Bubo bubo	Telluraves	Strigiformes	2342.33	15.7657	1897867000	12.4765	1367613000	1.2078	471871000	1.09615e+08
Herculano-Houzel et al., 2015	Wild Boar	Sus scrofa	Non-primate Mammals	Artiodactyla	100000	64.18	2224112553	42.4	307082404	8.13	1858320313	7.24183e+06
Herculano-Houzel et al., 2015	Springbok	Antidorcas marsupialis	Non-primate Mammals	Artiodactyla	25000	106.07	2724595233	68.81	396896159	11.46	2257214074	5.76834e+06
Herculano-Houzel et al., 2015	Bontebok	Damaliscus dorcas	Non-primate Mammals	Artiodactyla	60000	154.72	3058814227	111.31	570673431	13.4	2401712670	5.12688e+06
Herculano-Houzel et al., 2015	Greater Kudu	Tragelaphus strepsiceros	Non-primate Mammals	Artiodactyla	218000	306.86	4911651549	213.37	762567178	31.78	4042494141	3.57392e+06
Herculano-Houzel et al., 2015	Giraffe	Giraffa camelopardalis	Non-primate Mammals	Artiodactyla	470000	537.22	10751287650	398.81	1730513460	67.73	8878076563	4.33921e+06
Herculano-Houzel et al., 2015	Smokey Shrew	Sorex fumeus	Non-primate Mammals	Eulipotyphla	7.8	0.18	36460000	0.08	9730000	0.02	20870000	1.15833e+08
Herculano-Houzel et al., 2015	Northern Short-tailed Shrew	Blarina brevicauda	Non-primate Mammals	Eulipotyphla	16.2	0.35	55190000	0.2	11876000	0.04	33430000	6.02843e+07
Herculano-Houzel et al., 2015	Hairy-Tailed Mole	Parascalops breweri	Non-primate Mammals	Eulipotyphla	42.7	0.76	123600000	0.43	15690000	0.1	100780000	3.65734e+07
Herculano-Houzel et al., 2015	Star-Nosed Mole	Condylura cristata	Non-primate Mammals	Eulipotyphla	41.1	0.8	131330000	0.42	17250000	0.14	105920000	4.10714e+07
Herculano-Houzel et al., 2015	Eastern Mole	Scalopus aquaticus	Non-primate Mammals	Eulipotyphla	95.3	1	203520000	0.48	26680000	0.15	158550000	5.60504e+07
Herculano-Houzel et al., 2015	Naked Mole-Rat	Heterocephalus glaber	Non-primate Mammals	Glires	23.3	0.39	26875462	0.18	6151875	0.05	15742270	3.34341e+07
Herculano-Houzel et al., 2015	House Mouse	Mus musculus	Non-primate Mammals	Glires	40.4	0.4	67873741	0.17	13688162	0.06	42219708	7.91223e+07
Herculano-Houzel et al., 2015	Golden Hamster	Mesocricetus auratus	Non-primate Mammals	Glires	168.1	0.97	84220000	0.45	17140000	0.15	61210000	3.84305e+07
Herculano-Houzel et al., 2015	Guyenne Spiny Rat	Proechimys cayennensis	Non-primate Mammals	Glires	223.49	2.08	202090113	0.92	26086024	0.33	162512050	2.82316e+07
Herculano-Houzel et al., 2015	Norway Rat	Rattus norvegicus	Non-primate Mammals	Glires	315.1	1.72	188867832	0.77	31017192	0.27	139171882	4.03344e+07
Herculano-Houzel et al., 2015	Domestic Guinea Pig	Cavia porcellus	Non-primate Mammals	Glires	311	3.66	233557275	1.94	43510525	0.5	167854925	2.24513e+07
Herculano-Houzel et al., 2015	Prairy Dog	Cynomys sp.	Non-primate Mammals	Glires	1515	5.32	437943767	2.59	53768353	0.79	350084813	2.07921e+07
Herculano-Houzel et al., 2015	European Rabbit	Oryctolagus cuniculus	Non-primate Mammals	Glires	4600	9.13	494205000	4.45	71448750	1.41	396671250	1.60631e+07
Herculano-Houzel et al., 2015	Eastern Gray Squirrel	Sciurus carolinensis	Non-primate Mammals	Glires	500	5.55	453660197	2.73	77334617	0.87	342832180	2.83277e+07
Herculano-Houzel et al., 2015	Black-Rumped Agouti	Dasyprocta prymnolopha	Non-primate Mammals	Glires	2843	17.63	795112070	8.91	110641950	2.74	673488085	1.24135e+07
Herculano-Houzel et al., 2015	Capybara	Hydrochoerus hydrochaeris	Non-primate Mammals	Glires	47500	74.73	1572560385	48.18	306501565	6.63	1157810000	6.36225e+06
Herculano-Houzel et al., 2015	Hottentot Golden Mole	Amblysomus hottentotus	Non-primate Mammals	Afrotheria	79	0.81	65074000	0.44	21516000	0.08	34488379	4.90114e+07
Herculano-Houzel et al., 2015	Eastern Rock Elephant Shrew	Elephantulus myurus	Non-primate Mammals	Afrotheria	45.1	1.04	129190603	0.47	25865000	0.17	89312372	5.49151e+07
Herculano-Houzel et al., 2015	Four-Toed Elephant Shrew	Petrodromus tetradactylus	Non-primate Mammals	Afrotheria	132.5	2.44	156830795	1.24	33947000	0.3	110653150	2.73987e+07
Herculano-Houzel et al., 2015	Western Tree Hyrax	Dendrohyrax dorsalis	Non-primate Mammals	Afrotheria	1150	12.8	504572834	7.56	98960000	1.92	360929350	1.30899e+07
Herculano-Houzel et al., 2015	Rock Hyrax	Procavia capensis	Non-primate Mammals	Afrotheria	2517	16.85	755653000	10.48	197933000	2.06	488373000	1.88903e+07
Herculano-Houzel et al., 2015	African Bush Elephant	Loxodonta africana	Non-primate Mammals	Afrotheria	5000000	4618.62	257000000000	2847.59	5593241033	1171.63	251000000000	1.9642e+06
Herculano-Houzel et al., 2015	Common Tree Shrew	Tupaia glis	Non-primate Mammals	Scandentia	172.5	2.75	261400000	1.46	60390000	0.33	185280000	4.15052e+07
Herculano-Houzel et al., 2015	Grey Mouse Lemur	Microcebus murinus	Primates	Primates	60	1.8	254711180	0.91	22310400	0.39	221386140	2.45709e+07
Herculano-Houzel et al., 2015	Northern Greater Galago	Otolemur garnettii	Primates	Primates	946.7	10.15	936000000	6.29	226090000	1.2	743500000	3.59444e+07
Herculano-Houzel et al., 2015	Common Marmoset	Callithrix jacchus	Primates	Primates	361	7.78	635800000	5.56	244720000	0.73	361370000	4.40065e+07
Herculano-Houzel et al., 2015	Three-Striped Night Monkey	Aotus trivirgatus	Primates	Primates	925	15.73	1468410000	10.62	441900000	1.73	1040000000	4.16219e+07
Herculano-Houzel et al., 2015	Crab-Eating Macaque	Macaca fascicularis	Primates	Primates	5700	46.16	3439004620	36.23	800955000	5.64	2572600000	2.21099e+07
Herculano-Houzel et al., 2015	Tufted Capuchin	Cebus apella	Primates	Primates	3340	52.21	3690520000	39.18	1140000000	4.6	2490000000	2.9098e+07
Herculano-Houzel et al., 2015	Guianan Squirrel Monkey	Saimiri sciureus	Primates	Primates	859	30.22	3246430000	20.65	1340000000	4.3	1820000000	6.48848e+07
Herculano-Houzel et al., 2015	Bonnett Macaque	Macaca radiata	Primates	Primates	8012	61.47	3755620300	48.27	1655707140	5.75	2038554160	3.42981e+07
Herculano-Houzel et al., 2015	Rhesus Macaque	Macaca mulatta	Primates	Primates	3900	87.35	6376160000	69.83	1710000000	7.69	4550000000	2.44873e+07
Herculano-Houzel et al., 2015	Olive Baboon	Papio anubis	Primates	Primates	8000	151.19	10948086440	120.21	2875028372	13.75	7794907300	2.39159e+07
Herculano-Houzel et al., 2015	Human	Homo sapiens	Primates	Primates	70000	1508.91	86060000000	1232.93	16340000000	154.02	69030000000	1.3253e+07
Sol et al., 2022	Eurasian Wigeon	Anas penelope	Non-telluravian Aves	Anseriformes	636.8	3.973	2.85523e+08	2.753	122259402	0.45	1.51783e+08	4.44095e+07
Sol et al., 2022	Australian Wood Duck	Chenonetta jubata	Non-telluravian Aves	Anseriformes	613.8	4.007	3.90858e+08	2.549	125480354	0.597	245363994	4.92273e+07
Sol et al., 2022	Ruddy Shelduck	Tadorna ferruginea	Non-telluravian Aves	Anseriformes	1257.97	5.273	4.21445e+08	3.301	136620357	0.829	2.64298e+08	4.13876e+07
Sol et al., 2022	Baikal Teal	Anas formosa	Non-telluravian Aves	Anseriformes	449.05	3.244	3.0024e+08	2.169	140043904	0.413	1.51217e+08	6.45661e+07
Sol et al., 2022	Lake Duck	Oxyura vittata	Non-telluravian Aves	Anseriformes	551.15	3.872	3.00059e+08	2.689	1.52296e+08	0.445	1.12566e+08	5.66367e+07
Sol et al., 2022	Wandering Whistling-duck	Dendrocygna arcuata	Non-telluravian Aves	Anseriformes	806.95	4.533	3.98626e+08	3.077	1.57046e+08	0.616	2.20818e+08	5.10387e+07
Sol et al., 2022	Smew	Mergellus albellus	Non-telluravian Aves	Anseriformes	513.55	3.717	4.38961e+08	2.366	1.61244e+08	0.542	2.56227e+08	6.81503e+07
Sol et al., 2022	Mandarin Duck	Aix galericulata	Non-telluravian Aves	Anseriformes	529.05	3.763	3.54952e+08	2.453	167374621	0.432	1.68231e+08	6.82326e+07
Sol et al., 2022	Cape Barren Goose	Cereopsis novaehollandiae	Non-telluravian Aves	Anseriformes	5204.75	7.909	462303775	5.43	178359840	1.073	276278145	3.28471e+07
Sol et al., 2022	Crested Duck	Lophonetta specularioides	Non-telluravian Aves	Anseriformes	823.6	4.935	517733292	3.297	180918274	0.666	3.12544e+08	5.48736e+07
Sol et al., 2022	White-cheeked Pintail	Anas bahamensis	Non-telluravian Aves	Anseriformes	458.4	3.761	4.20382e+08	2.555	1.85086e+08	0.465	2.13112e+08	7.24407e+07
Sol et al., 2022	Northern Shoveler	Anas clypeata	Non-telluravian Aves	Anseriformes	621.15	3.427	4.79524e+08	2.291	205401511	0.453	2.46016e+08	8.96558e+07
Sol et al., 2022	Muscovy Duck	Cairina moschata	Non-telluravian Aves	Anseriformes	2009.3	7.076	5.20116e+08	4.853	286783060	0.768	211759767	5.9094e+07
Sol et al., 2022	Swan Goose	Anser cygnoides	Non-telluravian Aves	Anseriformes	4002.9	10.045	917876156	7.164	4.39161e+08	1.218	4.45189e+08	6.13011e+07
Sol et al., 2022	Canada Goose	Branta canadensis	Non-telluravian Aves	Anseriformes	4219.17	9.832	9.13484e+08	6.967	4.43424e+08	1.181	4.40299e+08	6.36463e+07
Sol et al., 2022	Red-legged Seriema	Cariama cristata	Non-telluravian Aves	Cariamiformes	1732.3	8.514	8.55128e+08	5.291	2.53009e+08	1.109	529815000	4.78188e+07
Sol et al., 2022	Emu	Dromaius novaehollandiae	Non-telluravian Aves	Casuariiformes	32600	21.811	1335397761	14.238	471566200	3.399	8.14614e+08	3.31203e+07
Sol et al., 2022	Namaqua Dove	Oena capensis	Non-telluravian Aves	Columbiformes	31.85	0.555	9.44896e+07	0.283	18436267	0.087	59533400	6.51458e+07
Sol et al., 2022	Common Ground-dove	Columbina passerina	Non-telluravian Aves	Columbiformes	35.28	0.572	8.96304e+07	0.3	22703965	0.075	5.13805e+07	7.56799e+07
Sol et al., 2022	Emerald Dove	Chalcophaps indica	Non-telluravian Aves	Columbiformes	119.64	1.126	1.68489e+08	0.599	35484700	0.176	109818425	5.92399e+07
Sol et al., 2022	Pink-necked Green-pigeon	Treron vernans	Non-telluravian Aves	Columbiformes	128.85	1.339	174476120	0.753	43030690	0.2	114791550	5.71457e+07
Sol et al., 2022	Common Bronzewing	Phaps chalcoptera	Non-telluravian Aves	Columbiformes	306.03	1.848	2.16703e+08	1.018	45814230	0.257	1.45208e+08	4.50042e+07
Sol et al., 2022	White Imperial-pigeon	Ducula luctuosa	Non-telluravian Aves	Columbiformes	456.4	2.915	293493930	1.736	59058000	0.434	210345850	3.40196e+07
Sol et al., 2022	Nicobar Pigeon	Caloenas nicobarica	Non-telluravian Aves	Columbiformes	459.7	2.89	3.0315e+08	1.607	6.58773e+07	0.453	2.03941e+08	4.0994e+07
Sol et al., 2022	Speckled Pigeon	Columba guinea	Non-telluravian Aves	Columbiformes	262.94	1.944	2.58217e+08	1.079	6.59312e+07	0.316	1.61142e+08	6.1104e+07
Sol et al., 2022	Black-naped Fruit-dove	Ptilinopus melanospilus	Non-telluravian Aves	Columbiformes	99.55	1.447	2.0581e+08	0.834	6.85945e+07	0.203	115880200	8.22476e+07
Sol et al., 2022	Luzon Bleeding-heart	Gallicolumba luzonica	Non-telluravian Aves	Columbiformes	199.2	1.569	236599718	0.867	75865600	0.221	134424550	8.75036e+07
Sol et al., 2022	Rock Pigeon	Columba livia	Non-telluravian Aves	Columbiformes	322.47	2.095	3.09958e+08	1.095	8.33546e+07	0.332	1.97719e+08	7.61229e+07
Sol et al., 2022	Red-legged Partridge	Alectoris rufa	Non-telluravian Aves	Galliformes	459.67	2.091	1.97176e+08	1.208	5.86482e+07	0.243	1.08889e+08	4.85498e+07
Sol et al., 2022	California Quail	Callipepla californica	Non-telluravian Aves	Galliformes	199.6	1.256	1.72388e+08	0.699	6.2003e+07	0.194	9.23188e+07	88702398
Sol et al., 2022	Black Francolin	Francolinus francolinus	Non-telluravian Aves	Galliformes	368.6	1.755	2.32541e+08	0.983	6.38043e+07	0.224	139931699	6.49077e+07
Sol et al., 2022	Black Grouse	Tetrao tetrix	Non-telluravian Aves	Galliformes	897.8	3.375	2.80868e+08	1.841	6.42996e+07	0.48	1.76651e+08	3.49265e+07
Sol et al., 2022	Red Junglefowl	Gallus gallus	Non-telluravian Aves	Galliformes	861.33	2.819	2.2084e+08	1.567	7.3793e+07	0.369	1.14452e+08	4.70919e+07
Sol et al., 2022	Common Pheasant	Phasianus colchicus	Non-telluravian Aves	Galliformes	1221.67	3.845	3.21361e+08	2.248	9.31052e+07	0.451	1.94341e+08	4.14169e+07
Sol et al., 2022	Helmeted Guineafowl	Numida meleagris	Non-telluravian Aves	Galliformes	1703.9	3.747	4.47116e+08	2.176	1.56617e+08	0.494	2.53934e+08	7.19749e+07
Sol et al., 2022	Montagu's Harrier	Circus pygargus	Telluraves	Accipitriformes	243	4.361	5.77353e+08	2.597	171457920	0.644	348250000	6.60215e+07
Sol et al., 2022	Red Kite	Milvus milvus	Telluraves	Accipitriformes	843.4	6.568	6.39483e+08	4.412	1.72094e+08	0.863	403410000	3.9006e+07
Sol et al., 2022	Northern Goshawk	Accipiter gentilis	Telluraves	Accipitriformes	800.6	7.568	8.13468e+08	4.508	257925300	1.186	472933500	5.7215e+07
Sol et al., 2022	Western Marsh-harrier	Circus aeruginosus	Telluraves	Accipitriformes	478.5	5.234	6.87877e+08	3.271	2.69119e+08	0.661	3.52456e+08	8.22742e+07
Sol et al., 2022	Steppe Eagle	Aquila nipalensis	Telluraves	Accipitriformes	3350	12.279	1106202387	8.1	328996800	1.697	682506000	4.06169e+07
Sol et al., 2022	Black Kite	Milvus migrans	Telluraves	Accipitriformes	835.7	6.622	8.2599e+08	4.301	338868750	0.876	4.26176e+08	7.87884e+07
Sol et al., 2022	American Kestrel	Falco sparverius	Telluraves	Falconiformes	108.02	2.376	4.69942e+08	1.484	2.01078e+08	0.308	214534000	1.35497e+08
Sol et al., 2022	Peregrine Falcon	Falco peregrinus	Telluraves	Falconiformes	672.8	6.776	1059874481	4.254	436842700	1.062	548548000	1.0269e+08
Sol et al., 2022	Striated Caracara	Phalcoboenus australis	Telluraves	Falconiformes	1426.6	10.609	1410568583	7.74	750112500	1.136	592281250	9.69138e+07
Sol et al., 2022	Blackcap	Sylvia atricapilla	Telluraves	Passeriformes	16.58	0.774	1.56728e+08	0.516	5.97109e+07	0.084	7.69431e+07	1.15719e+08
Sol et al., 2022	Zebra Finch	Taeniopygia guttata	Telluraves	Passeriformes	17.39	0.494	1.35976e+08	0.327	6.4663e+07	0.056	5.66097e+07	197746241
Sol et al., 2022	Goldcrest	Regulus regulus	Telluraves	Passeriformes	4.52	0.357	1.63874e+08	0.225	76125820	0.04	6.67772e+07	3.38337e+08
Sol et al., 2022	Great Tit	Parus major	Telluraves	Passeriformes	17.12	0.94	2.25982e+08	0.675	9.63818e+07	0.09	1.08272e+08	1.42788e+08
Sol et al., 2022	Eurasian Blackbird	Turdus merula	Telluraves	Passeriformes	85.02	1.887	3.79413e+08	1.272	1.57633e+08	0.213	1.8673e+08	1.23925e+08
Sol et al., 2022	Common Starling	Sturnus vulgaris	Telluraves	Passeriformes	73.07	1.855	4.82505e+08	1.287	2.57084e+08	0.193	1.93738e+08	1.99754e+08
Sol et al., 2022	Azure-winged Magpie	Cyanopica cyanus	Telluraves	Passeriformes	84.11	3.393	7.40589e+08	2.594	4.54254e+08	0.271	243489600	1.75117e+08
Sol et al., 2022	Hill Myna	Gracula religiosa	Telluraves	Passeriformes	262.08	3.67	9.06127e+08	2.577	484293705	0.367	3.65738e+08	1.87929e+08
Sol et al., 2022	Black-billed Magpie	Pica pica	Telluraves	Passeriformes	178.55	5.425	8.97274e+08	4.193	4.97942e+08	0.453	3.49251e+08	1.18756e+08
Sol et al., 2022	Eurasian Jackdaw	Corvus monedula	Telluraves	Passeriformes	209.73	6.023	9.67985e+08	4.705	5.41365e+08	0.483	3.75465e+08	1.15062e+08
Sol et al., 2022	Eurasian Jay	Garrulus glandarius	Telluraves	Passeriformes	159.99	4.597	1085422713	3.36	6.0049e+08	0.411	4.29354e+08	1.78717e+08
Sol et al., 2022	Rook	Corvus frugilegus	Telluraves	Passeriformes	429.33	8.357	1508720534	6.648	9.17853e+08	0.657	536279600	1.38064e+08
Sol et al., 2022	Common Raven	Corvus corax	Telluraves	Passeriformes	1070.67	14.135	2170677586	11.307	1355336052	1.145	7.5364e+08	1.19867e+08
Sol et al., 2022	Green-rumped Parrotlet	Forpus passerinus	Telluraves	Psittaciformes	23.23	1.146	2.27204e+08	0.851	120840860	0.098	8.96225e+07	1.41999e+08
Sol et al., 2022	Budgerigar	Melopsittacus undulatus	Telluraves	Psittaciformes	35.33	1.317	3.21822e+08	0.935	1.86e+08	0.144	1.18728e+08	1.98931e+08
Sol et al., 2022	Cockatiel	Nymphicus hollandicus	Telluraves	Psittaciformes	100.98	2.205	4.52766e+08	1.617	3.01806e+08	0.196	1.29154e+08	1.86646e+08
Sol et al., 2022	Eastern Rosella	Platycercus eximius	Telluraves	Psittaciformes	102.02	2.716	6.41879e+08	2.009	4.06318e+08	0.23	2.11975e+08	2.02249e+08
Sol et al., 2022	Monk Parakeet	Myiopsitta monachus	Telluraves	Psittaciformes	93.96	3.42	6.96765e+08	2.663	4.76495e+08	0.281	1.95529e+08	1.78932e+08
Sol et al., 2022	Alexandrine Parakeet	Psittacula eupatria	Telluraves	Psittaciformes	222.97	5.699	1096257549	4.39	7.03961e+08	0.506	3.61356e+08	1.60355e+08
Sol et al., 2022	Tanimbar Cockatoo	Cacatua goffiniana	Telluraves	Psittaciformes	244.8	8.275	1160592146	6.689	715077930	0.571	413095650	1.06904e+08
Sol et al., 2022	Grey Parrot	Psittacus erithacus	Telluraves	Psittaciformes	453.5	8.827	1565926715	6.973	1147537436	0.638	387396700	1.64569e+08
Sol et al., 2022	Sulphur-crested Cockatoo	Cacatua galerita	Telluraves	Psittaciformes	430	10.131	2121927189	8.072	1490589330	0.836	588411000	1.84662e+08
Sol et al., 2022	Kea	Nestor notabilis	Telluraves	Psittaciformes	708	13.592	2148672996	11.382	1630492818	0.825	4.81141e+08	143251873
Sol et al., 2022	Blue-and-yellow Macaw	Ara ararauna	Telluraves	Psittaciformes	1008	20.73	3135785303	17.565	2459147200	1.245	633516000	1.40003e+08
Sol et al., 2022	Common Scops-owl	Otus scops	Telluraves	Strigiformes	114.09	1.896	5.70997e+08	1.307	3.99897e+08	0.203	133900750	3.05965e+08
Sol et al., 2022	Barn Owl	Tyto alba	Telluraves	Strigiformes	347.54	5.209	7.3974e+08	3.879	5.02021e+08	0.47	2.14397e+08	129420246
Sol et al., 2022	Boreal Owl	Aegolius funereus	Telluraves	Strigiformes	113.12	4.084	9.25101e+08	3.13	682951500	0.349	206170250	2.18195e+08
Sol et al., 2022	Southern Boobook	Ninox novaeseelandiae	Telluraves	Strigiformes	274.9	5.535	1171047156	4.133	8.49123e+08	0.515	280175000	205449565
Sol et al., 2022	Snowy Owl	Bubo scandiaca	Telluraves	Strigiformes	1770	17.752	1807978774	14.303	1305072000	1.285	452880000	9.12446e+07
Sol et al., 2022	Northern Hawk Owl	Surnia ulula	Telluraves	Strigiformes	300.4	7.353	1710380413	5.673	1355482800	0.554	299621000	2.38936e+08
Sol et al., 2022	Great Grey Owl	Strix nebulosa	Telluraves	Strigiformes	1013.3	14.37	2298634112	11.682	1743404000	1.025	4.95827e+08	1.49238e+08
